# G-Graph: An interactive genomic graph viewer

**DOI:** 10.1101/803015

**Authors:** Peter A. Andrews, Joan Alexander, Jude Kendall, Michael Wigler

## Abstract

**Motivation:** Effective and efficient exploration of numeric data and annotations as a function of genomic position requires specialized software.

**Results:** We present G-Graph, an interactive genomic scatter plot viewer. G-Graph stacks or tiles multiple data series in one graph using different colors and markers. It displays gene annotation and other metadata, allows easy changes to the appearance of data series, implements stack-based undo functionality, and saves user-selected application views as image and pdf files. G-Graph delivers smooth and rapid scrolling and zooming even for datasets with millions of points and line segments. The primary target user is a researcher examining many copy number profiles to identify potentially deleterious variants. G-Graph runs under Linux, Mac OSX and Windows.

**Availability:** https://github.com/docpaa/mumdex/ or https://mumdex.com/ggraph/

**Contact:** (or)
