## Supplementary material for "G-Graph: An interactive genomic graph viewer": Genome Configuration Files (included for completeness - better to use install instructions on website): cytoBand.txt

chr1	0	2300000	p36.33	gneg
chr1	2300000	5400000	p36.32	gpos25
chr1	5400000	7200000	p36.31	gneg
chr1	7200000	9200000	p36.23	gpos25
chr1	9200000	12700000	p36.22	gneg
chr1	12700000	16200000	p36.21	gpos50
chr1	16200000	20400000	p36.13	gneg
chr1	20400000	23900000	p36.12	gpos25
chr1	23900000	28000000	p36.11	gneg
chr1	28000000	30200000	p35.3	gpos25
chr1	30200000	32400000	p35.2	gneg
chr1	32400000	34600000	p35.1	gpos25
chr1	34600000	40100000	p34.3	gneg
chr1	40100000	44100000	p34.2	gpos25
chr1	44100000	46800000	p34.1	gneg
chr1	46800000	50700000	p33	gpos75
chr1	50700000	56100000	p32.3	gneg
chr1	56100000	59000000	p32.2	gpos50
chr1	59000000	61300000	p32.1	gneg
chr1	61300000	68900000	p31.3	gpos50
chr1	68900000	69700000	p31.2	gneg
chr1	69700000	84900000	p31.1	gpos100
chr1	84900000	88400000	p22.3	gneg
chr1	88400000	92000000	p22.2	gpos75
chr1	92000000	94700000	p22.1	gneg
chr1	94700000	99700000	p21.3	gpos75
chr1	99700000	102200000	p21.2	gneg
chr1	102200000	107200000	p21.1	gpos100
chr1	107200000	111800000	p13.3	gneg
chr1	111800000	116100000	p13.2	gpos50
chr1	116100000	117800000	p13.1	gneg
chr1	117800000	120600000	p12	gpos50
chr1	120600000	121500000	p11.2	gneg
chr1	121500000	125000000	p11.1	acen
chr1	125000000	128900000	q11	acen
chr1	128900000	142600000	q12	gvar
chr1	142600000	147000000	q21.1	gneg
chr1	147000000	150300000	q21.2	gpos50
chr1	150300000	155000000	q21.3	gneg
chr1	155000000	156500000	q22	gpos50
chr1	156500000	159100000	q23.1	gneg
chr1	159100000	160500000	q23.2	gpos50
chr1	160500000	165500000	q23.3	gneg
chr1	165500000	167200000	q24.1	gpos50
chr1	167200000	170900000	q24.2	gneg
chr1	170900000	172900000	q24.3	gpos75
chr1	172900000	176000000	q25.1	gneg
chr1	176000000	180300000	q25.2	gpos50
chr1	180300000	185800000	q25.3	gneg
chr1	185800000	190800000	q31.1	gpos100
chr1	190800000	193800000	q31.2	gneg
chr1	193800000	198700000	q31.3	gpos100
chr1	198700000	207200000	q32.1	gneg
chr1	207200000	211500000	q32.2	gpos25
chr1	211500000	214500000	q32.3	gneg
chr1	214500000	224100000	q41	gpos100
chr1	224100000	224600000	q42.11	gneg
chr1	224600000	227000000	q42.12	gpos25
chr1	227000000	230700000	q42.13	gneg
chr1	230700000	234700000	q42.2	gpos50
chr1	234700000	236600000	q42.3	gneg
chr1	236600000	243700000	q43	gpos75
chr1	243700000	249250621	q44	gneg
chr10	0	3000000	p15.3	gneg
chr10	3000000	3800000	p15.2	gpos25
chr10	3800000	6600000	p15.1	gneg
chr10	6600000	12200000	p14	gpos75
chr10	12200000	17300000	p13	gneg
chr10	17300000	18600000	p12.33	gpos75
chr10	18600000	18700000	p12.32	gneg
chr10	18700000	22600000	p12.31	gpos75
chr10	22600000	24600000	p12.2	gneg
chr10	24600000	29600000	p12.1	gpos50
chr10	29600000	31300000	p11.23	gneg
chr10	31300000	34400000	p11.22	gpos25
chr10	34400000	38000000	p11.21	gneg
chr10	38000000	40200000	p11.1	acen
chr10	40200000	42300000	q11.1	acen
chr10	42300000	46100000	q11.21	gneg
chr10	46100000	49900000	q11.22	gpos25
chr10	49900000	52900000	q11.23	gneg
chr10	52900000	61200000	q21.1	gpos100
chr10	61200000	64500000	q21.2	gneg
chr10	64500000	70600000	q21.3	gpos100
chr10	70600000	74900000	q22.1	gneg
chr10	74900000	77700000	q22.2	gpos50
chr10	77700000	82000000	q22.3	gneg
chr10	82000000	87900000	q23.1	gpos100
chr10	87900000	89500000	q23.2	gneg
chr10	89500000	92900000	q23.31	gpos75
chr10	92900000	94100000	q23.32	gneg
chr10	94100000	97000000	q23.33	gpos50
chr10	97000000	99300000	q24.1	gneg
chr10	99300000	101900000	q24.2	gpos50
chr10	101900000	103000000	q24.31	gneg
chr10	103000000	104900000	q24.32	gpos25
chr10	104900000	105800000	q24.33	gneg
chr10	105800000	111900000	q25.1	gpos100
chr10	111900000	114900000	q25.2	gneg
chr10	114900000	119100000	q25.3	gpos75
chr10	119100000	121700000	q26.11	gneg
chr10	121700000	123100000	q26.12	gpos50
chr10	123100000	127500000	q26.13	gneg
chr10	127500000	130600000	q26.2	gpos50
chr10	130600000	135534747	q26.3	gneg
chr11	0	2800000	p15.5	gneg
chr11	2800000	10700000	p15.4	gpos50
chr11	10700000	12700000	p15.3	gneg
chr11	12700000	16200000	p15.2	gpos50
chr11	16200000	21700000	p15.1	gneg
chr11	21700000	26100000	p14.3	gpos100
chr11	26100000	27200000	p14.2	gneg
chr11	27200000	31000000	p14.1	gpos75
chr11	31000000	36400000	p13	gneg
chr11	36400000	43500000	p12	gpos100
chr11	43500000	48800000	p11.2	gneg
chr11	48800000	51600000	p11.12	gpos75
chr11	51600000	53700000	p11.11	acen
chr11	53700000	55700000	q11	acen
chr11	55700000	59900000	q12.1	gpos75
chr11	59900000	61700000	q12.2	gneg
chr11	61700000	63400000	q12.3	gpos25
chr11	63400000	65900000	q13.1	gneg
chr11	65900000	68400000	q13.2	gpos25
chr11	68400000	70400000	q13.3	gneg
chr11	70400000	75200000	q13.4	gpos50
chr11	75200000	77100000	q13.5	gneg
chr11	77100000	85600000	q14.1	gpos100
chr11	85600000	88300000	q14.2	gneg
chr11	88300000	92800000	q14.3	gpos100
chr11	92800000	97200000	q21	gneg
chr11	97200000	102100000	q22.1	gpos100
chr11	102100000	102900000	q22.2	gneg
chr11	102900000	110400000	q22.3	gpos100
chr11	110400000	112500000	q23.1	gneg
chr11	112500000	114500000	q23.2	gpos50
chr11	114500000	121200000	q23.3	gneg
chr11	121200000	123900000	q24.1	gpos50
chr11	123900000	127800000	q24.2	gneg
chr11	127800000	130800000	q24.3	gpos50
chr11	130800000	135006516	q25	gneg
chr12	0	3300000	p13.33	gneg
chr12	3300000	5400000	p13.32	gpos25
chr12	5400000	10100000	p13.31	gneg
chr12	10100000	12800000	p13.2	gpos75
chr12	12800000	14800000	p13.1	gneg
chr12	14800000	20000000	p12.3	gpos100
chr12	20000000	21300000	p12.2	gneg
chr12	21300000	26500000	p12.1	gpos100
chr12	26500000	27800000	p11.23	gneg
chr12	27800000	30700000	p11.22	gpos50
chr12	30700000	33300000	p11.21	gneg
chr12	33300000	35800000	p11.1	acen
chr12	35800000	38200000	q11	acen
chr12	38200000	46400000	q12	gpos100
chr12	46400000	49100000	q13.11	gneg
chr12	49100000	51500000	q13.12	gpos25
chr12	51500000	54900000	q13.13	gneg
chr12	54900000	56600000	q13.2	gpos25
chr12	56600000	58100000	q13.3	gneg
chr12	58100000	63100000	q14.1	gpos75
chr12	63100000	65100000	q14.2	gneg
chr12	65100000	67700000	q14.3	gpos50
chr12	67700000	71500000	q15	gneg
chr12	71500000	75700000	q21.1	gpos75
chr12	75700000	80300000	q21.2	gneg
chr12	80300000	86700000	q21.31	gpos100
chr12	86700000	89000000	q21.32	gneg
chr12	89000000	92600000	q21.33	gpos100
chr12	92600000	96200000	q22	gneg
chr12	96200000	101600000	q23.1	gpos75
chr12	101600000	103800000	q23.2	gneg
chr12	103800000	109000000	q23.3	gpos50
chr12	109000000	111700000	q24.11	gneg
chr12	111700000	112300000	q24.12	gpos25
chr12	112300000	114300000	q24.13	gneg
chr12	114300000	116800000	q24.21	gpos50
chr12	116800000	118100000	q24.22	gneg
chr12	118100000	120700000	q24.23	gpos50
chr12	120700000	125900000	q24.31	gneg
chr12	125900000	129300000	q24.32	gpos50
chr12	129300000	133851895	q24.33	gneg
chr13	0	4500000	p13	gvar
chr13	4500000	10000000	p12	stalk
chr13	10000000	16300000	p11.2	gvar
chr13	16300000	17900000	p11.1	acen
chr13	17900000	19500000	q11	acen
chr13	19500000	23300000	q12.11	gneg
chr13	23300000	25500000	q12.12	gpos25
chr13	25500000	27800000	q12.13	gneg
chr13	27800000	28900000	q12.2	gpos25
chr13	28900000	32200000	q12.3	gneg
chr13	32200000	34000000	q13.1	gpos50
chr13	34000000	35500000	q13.2	gneg
chr13	35500000	40100000	q13.3	gpos75
chr13	40100000	45200000	q14.11	gneg
chr13	45200000	45800000	q14.12	gpos25
chr13	45800000	47300000	q14.13	gneg
chr13	47300000	50900000	q14.2	gpos50
chr13	50900000	55300000	q14.3	gneg
chr13	55300000	59600000	q21.1	gpos100
chr13	59600000	62300000	q21.2	gneg
chr13	62300000	65700000	q21.31	gpos75
chr13	65700000	68600000	q21.32	gneg
chr13	68600000	73300000	q21.33	gpos100
chr13	73300000	75400000	q22.1	gneg
chr13	75400000	77200000	q22.2	gpos50
chr13	77200000	79000000	q22.3	gneg
chr13	79000000	87700000	q31.1	gpos100
chr13	87700000	90000000	q31.2	gneg
chr13	90000000	95000000	q31.3	gpos100
chr13	95000000	98200000	q32.1	gneg
chr13	98200000	99300000	q32.2	gpos25
chr13	99300000	101700000	q32.3	gneg
chr13	101700000	104800000	q33.1	gpos100
chr13	104800000	107000000	q33.2	gneg
chr13	107000000	110300000	q33.3	gpos100
chr13	110300000	115169878	q34	gneg
chr14	0	3700000	p13	gvar
chr14	3700000	8100000	p12	stalk
chr14	8100000	16100000	p11.2	gvar
chr14	16100000	17600000	p11.1	acen
chr14	17600000	19100000	q11.1	acen
chr14	19100000	24600000	q11.2	gneg
chr14	24600000	33300000	q12	gpos100
chr14	33300000	35300000	q13.1	gneg
chr14	35300000	36600000	q13.2	gpos50
chr14	36600000	37800000	q13.3	gneg
chr14	37800000	43500000	q21.1	gpos100
chr14	43500000	47200000	q21.2	gneg
chr14	47200000	50900000	q21.3	gpos100
chr14	50900000	54100000	q22.1	gneg
chr14	54100000	55500000	q22.2	gpos25
chr14	55500000	58100000	q22.3	gneg
chr14	58100000	62100000	q23.1	gpos75
chr14	62100000	64800000	q23.2	gneg
chr14	64800000	67900000	q23.3	gpos50
chr14	67900000	70200000	q24.1	gneg
chr14	70200000	73800000	q24.2	gpos50
chr14	73800000	79300000	q24.3	gneg
chr14	79300000	83600000	q31.1	gpos100
chr14	83600000	84900000	q31.2	gneg
chr14	84900000	89800000	q31.3	gpos100
chr14	89800000	91900000	q32.11	gneg
chr14	91900000	94700000	q32.12	gpos25
chr14	94700000	96300000	q32.13	gneg
chr14	96300000	101400000	q32.2	gpos50
chr14	101400000	103200000	q32.31	gneg
chr14	103200000	104000000	q32.32	gpos50
chr14	104000000	107349540	q32.33	gneg
chr15	0	3900000	p13	gvar
chr15	3900000	8700000	p12	stalk
chr15	8700000	15800000	p11.2	gvar
chr15	15800000	19000000	p11.1	acen
chr15	19000000	20700000	q11.1	acen
chr15	20700000	25700000	q11.2	gneg
chr15	25700000	28100000	q12	gpos50
chr15	28100000	30300000	q13.1	gneg
chr15	30300000	31200000	q13.2	gpos50
chr15	31200000	33600000	q13.3	gneg
chr15	33600000	40100000	q14	gpos75
chr15	40100000	42800000	q15.1	gneg
chr15	42800000	43600000	q15.2	gpos25
chr15	43600000	44800000	q15.3	gneg
chr15	44800000	49500000	q21.1	gpos75
chr15	49500000	52900000	q21.2	gneg
chr15	52900000	59100000	q21.3	gpos75
chr15	59100000	59300000	q22.1	gneg
chr15	59300000	63700000	q22.2	gpos25
chr15	63700000	67200000	q22.31	gneg
chr15	67200000	67300000	q22.32	gpos25
chr15	67300000	67500000	q22.33	gneg
chr15	67500000	72700000	q23	gpos25
chr15	72700000	75200000	q24.1	gneg
chr15	75200000	76600000	q24.2	gpos25
chr15	76600000	78300000	q24.3	gneg
chr15	78300000	81700000	q25.1	gpos50
chr15	81700000	85200000	q25.2	gneg
chr15	85200000	89100000	q25.3	gpos50
chr15	89100000	94300000	q26.1	gneg
chr15	94300000	98500000	q26.2	gpos50
chr15	98500000	102531392	q26.3	gneg
chr16	0	7900000	p13.3	gneg
chr16	7900000	10500000	p13.2	gpos50
chr16	10500000	12600000	p13.13	gneg
chr16	12600000	14800000	p13.12	gpos50
chr16	14800000	16800000	p13.11	gneg
chr16	16800000	21200000	p12.3	gpos50
chr16	21200000	24200000	p12.2	gneg
chr16	24200000	28100000	p12.1	gpos50
chr16	28100000	34600000	p11.2	gneg
chr16	34600000	36600000	p11.1	acen
chr16	36600000	38600000	q11.1	acen
chr16	38600000	47000000	q11.2	gvar
chr16	47000000	52600000	q12.1	gneg
chr16	52600000	56700000	q12.2	gpos50
chr16	56700000	57400000	q13	gneg
chr16	57400000	66700000	q21	gpos100
chr16	66700000	70800000	q22.1	gneg
chr16	70800000	72900000	q22.2	gpos50
chr16	72900000	74100000	q22.3	gneg
chr16	74100000	79200000	q23.1	gpos75
chr16	79200000	81700000	q23.2	gneg
chr16	81700000	84200000	q23.3	gpos50
chr16	84200000	87100000	q24.1	gneg
chr16	87100000	88700000	q24.2	gpos25
chr16	88700000	90354753	q24.3	gneg
chr17	0	3300000	p13.3	gneg
chr17	3300000	6500000	p13.2	gpos50
chr17	6500000	10700000	p13.1	gneg
chr17	10700000	16000000	p12	gpos75
chr17	16000000	22200000	p11.2	gneg
chr17	22200000	24000000	p11.1	acen
chr17	24000000	25800000	q11.1	acen
chr17	25800000	31800000	q11.2	gneg
chr17	31800000	38100000	q12	gpos50
chr17	38100000	38400000	q21.1	gneg
chr17	38400000	40900000	q21.2	gpos25
chr17	40900000	44900000	q21.31	gneg
chr17	44900000	47400000	q21.32	gpos25
chr17	47400000	50200000	q21.33	gneg
chr17	50200000	57600000	q22	gpos75
chr17	57600000	58300000	q23.1	gneg
chr17	58300000	61100000	q23.2	gpos75
chr17	61100000	62600000	q23.3	gneg
chr17	62600000	64200000	q24.1	gpos50
chr17	64200000	67100000	q24.2	gneg
chr17	67100000	70900000	q24.3	gpos75
chr17	70900000	74800000	q25.1	gneg
chr17	74800000	75300000	q25.2	gpos25
chr17	75300000	81195210	q25.3	gneg
chr18	0	2900000	p11.32	gneg
chr18	2900000	7100000	p11.31	gpos50
chr18	7100000	8500000	p11.23	gneg
chr18	8500000	10900000	p11.22	gpos25
chr18	10900000	15400000	p11.21	gneg
chr18	15400000	17200000	p11.1	acen
chr18	17200000	19000000	q11.1	acen
chr18	19000000	25000000	q11.2	gneg
chr18	25000000	32700000	q12.1	gpos100
chr18	32700000	37200000	q12.2	gneg
chr18	37200000	43500000	q12.3	gpos75
chr18	43500000	48200000	q21.1	gneg
chr18	48200000	53800000	q21.2	gpos75
chr18	53800000	56200000	q21.31	gneg
chr18	56200000	59000000	q21.32	gpos50
chr18	59000000	61600000	q21.33	gneg
chr18	61600000	66800000	q22.1	gpos100
chr18	66800000	68700000	q22.2	gneg
chr18	68700000	73100000	q22.3	gpos25
chr18	73100000	78077248	q23	gneg
chr19	0	6900000	p13.3	gneg
chr19	6900000	13900000	p13.2	gpos25
chr19	13900000	14000000	p13.13	gneg
chr19	14000000	16300000	p13.12	gpos25
chr19	16300000	20000000	p13.11	gneg
chr19	20000000	24400000	p12	gvar
chr19	24400000	26500000	p11	acen
chr19	26500000	28600000	q11	acen
chr19	28600000	32400000	q12	gvar
chr19	32400000	35500000	q13.11	gneg
chr19	35500000	38300000	q13.12	gpos25
chr19	38300000	38700000	q13.13	gneg
chr19	38700000	43400000	q13.2	gpos25
chr19	43400000	45200000	q13.31	gneg
chr19	45200000	48000000	q13.32	gpos25
chr19	48000000	51400000	q13.33	gneg
chr19	51400000	53600000	q13.41	gpos25
chr19	53600000	56300000	q13.42	gneg
chr19	56300000	59128983	q13.43	gpos25
chr2	0	4400000	p25.3	gneg
chr2	4400000	7100000	p25.2	gpos50
chr2	7100000	12200000	p25.1	gneg
chr2	12200000	16700000	p24.3	gpos75
chr2	16700000	19200000	p24.2	gneg
chr2	19200000	24000000	p24.1	gpos75
chr2	24000000	27900000	p23.3	gneg
chr2	27900000	30000000	p23.2	gpos25
chr2	30000000	32100000	p23.1	gneg
chr2	32100000	36600000	p22.3	gpos75
chr2	36600000	38600000	p22.2	gneg
chr2	38600000	41800000	p22.1	gpos50
chr2	41800000	47800000	p21	gneg
chr2	47800000	52900000	p16.3	gpos100
chr2	52900000	55000000	p16.2	gneg
chr2	55000000	61300000	p16.1	gpos100
chr2	61300000	64100000	p15	gneg
chr2	64100000	68600000	p14	gpos50
chr2	68600000	71500000	p13.3	gneg
chr2	71500000	73500000	p13.2	gpos50
chr2	73500000	75000000	p13.1	gneg
chr2	75000000	83300000	p12	gpos100
chr2	83300000	90500000	p11.2	gneg
chr2	90500000	93300000	p11.1	acen
chr2	93300000	96800000	q11.1	acen
chr2	96800000	102700000	q11.2	gneg
chr2	102700000	106000000	q12.1	gpos50
chr2	106000000	107500000	q12.2	gneg
chr2	107500000	110200000	q12.3	gpos25
chr2	110200000	114400000	q13	gneg
chr2	114400000	118800000	q14.1	gpos50
chr2	118800000	122400000	q14.2	gneg
chr2	122400000	129900000	q14.3	gpos50
chr2	129900000	132500000	q21.1	gneg
chr2	132500000	135100000	q21.2	gpos25
chr2	135100000	136800000	q21.3	gneg
chr2	136800000	142200000	q22.1	gpos100
chr2	142200000	144100000	q22.2	gneg
chr2	144100000	148700000	q22.3	gpos100
chr2	148700000	149900000	q23.1	gneg
chr2	149900000	150500000	q23.2	gpos25
chr2	150500000	154900000	q23.3	gneg
chr2	154900000	159800000	q24.1	gpos75
chr2	159800000	163700000	q24.2	gneg
chr2	163700000	169700000	q24.3	gpos75
chr2	169700000	178000000	q31.1	gneg
chr2	178000000	180600000	q31.2	gpos50
chr2	180600000	183000000	q31.3	gneg
chr2	183000000	189400000	q32.1	gpos75
chr2	189400000	191900000	q32.2	gneg
chr2	191900000	197400000	q32.3	gpos75
chr2	197400000	203300000	q33.1	gneg
chr2	203300000	204900000	q33.2	gpos50
chr2	204900000	209000000	q33.3	gneg
chr2	209000000	215300000	q34	gpos100
chr2	215300000	221500000	q35	gneg
chr2	221500000	225200000	q36.1	gpos75
chr2	225200000	226100000	q36.2	gneg
chr2	226100000	231000000	q36.3	gpos100
chr2	231000000	235600000	q37.1	gneg
chr2	235600000	237300000	q37.2	gpos50
chr2	237300000	243199373	q37.3	gneg
chr20	0	5100000	p13	gneg
chr20	5100000	9200000	p12.3	gpos75
chr20	9200000	12100000	p12.2	gneg
chr20	12100000	17900000	p12.1	gpos75
chr20	17900000	21300000	p11.23	gneg
chr20	21300000	22300000	p11.22	gpos25
chr20	22300000	25600000	p11.21	gneg
chr20	25600000	27500000	p11.1	acen
chr20	27500000	29400000	q11.1	acen
chr20	29400000	32100000	q11.21	gneg
chr20	32100000	34400000	q11.22	gpos25
chr20	34400000	37600000	q11.23	gneg
chr20	37600000	41700000	q12	gpos75
chr20	41700000	42100000	q13.11	gneg
chr20	42100000	46400000	q13.12	gpos25
chr20	46400000	49800000	q13.13	gneg
chr20	49800000	55000000	q13.2	gpos75
chr20	55000000	56500000	q13.31	gneg
chr20	56500000	58400000	q13.32	gpos50
chr20	58400000	63025520	q13.33	gneg
chr21	0	2800000	p13	gvar
chr21	2800000	6800000	p12	stalk
chr21	6800000	10900000	p11.2	gvar
chr21	10900000	13200000	p11.1	acen
chr21	13200000	14300000	q11.1	acen
chr21	14300000	16400000	q11.2	gneg
chr21	16400000	24000000	q21.1	gpos100
chr21	24000000	26800000	q21.2	gneg
chr21	26800000	31500000	q21.3	gpos75
chr21	31500000	35800000	q22.11	gneg
chr21	35800000	37800000	q22.12	gpos50
chr21	37800000	39700000	q22.13	gneg
chr21	39700000	42600000	q22.2	gpos50
chr21	42600000	48129895	q22.3	gneg
chr22	0	3800000	p13	gvar
chr22	3800000	8300000	p12	stalk
chr22	8300000	12200000	p11.2	gvar
chr22	12200000	14700000	p11.1	acen
chr22	14700000	17900000	q11.1	acen
chr22	17900000	22200000	q11.21	gneg
chr22	22200000	23500000	q11.22	gpos25
chr22	23500000	25900000	q11.23	gneg
chr22	25900000	29600000	q12.1	gpos50
chr22	29600000	32200000	q12.2	gneg
chr22	32200000	37600000	q12.3	gpos50
chr22	37600000	41000000	q13.1	gneg
chr22	41000000	44200000	q13.2	gpos50
chr22	44200000	48400000	q13.31	gneg
chr22	48400000	49400000	q13.32	gpos50
chr22	49400000	51304566	q13.33	gneg
chr3	0	2800000	p26.3	gpos50
chr3	2800000	4000000	p26.2	gneg
chr3	4000000	8700000	p26.1	gpos50
chr3	8700000	11800000	p25.3	gneg
chr3	11800000	13300000	p25.2	gpos25
chr3	13300000	16400000	p25.1	gneg
chr3	16400000	23900000	p24.3	gpos100
chr3	23900000	26400000	p24.2	gneg
chr3	26400000	30900000	p24.1	gpos75
chr3	30900000	32100000	p23	gneg
chr3	32100000	36500000	p22.3	gpos50
chr3	36500000	39400000	p22.2	gneg
chr3	39400000	43700000	p22.1	gpos75
chr3	43700000	44100000	p21.33	gneg
chr3	44100000	44200000	p21.32	gpos50
chr3	44200000	50600000	p21.31	gneg
chr3	50600000	52300000	p21.2	gpos25
chr3	52300000	54400000	p21.1	gneg
chr3	54400000	58600000	p14.3	gpos50
chr3	58600000	63700000	p14.2	gneg
chr3	63700000	69800000	p14.1	gpos50
chr3	69800000	74200000	p13	gneg
chr3	74200000	79800000	p12.3	gpos75
chr3	79800000	83500000	p12.2	gneg
chr3	83500000	87200000	p12.1	gpos75
chr3	87200000	87900000	p11.2	gneg
chr3	87900000	91000000	p11.1	acen
chr3	91000000	93900000	q11.1	acen
chr3	93900000	98300000	q11.2	gvar
chr3	98300000	100000000	q12.1	gneg
chr3	100000000	100900000	q12.2	gpos25
chr3	100900000	102800000	q12.3	gneg
chr3	102800000	106200000	q13.11	gpos75
chr3	106200000	107900000	q13.12	gneg
chr3	107900000	111300000	q13.13	gpos50
chr3	111300000	113500000	q13.2	gneg
chr3	113500000	117300000	q13.31	gpos75
chr3	117300000	119000000	q13.32	gneg
chr3	119000000	121900000	q13.33	gpos75
chr3	121900000	123800000	q21.1	gneg
chr3	123800000	125800000	q21.2	gpos25
chr3	125800000	129200000	q21.3	gneg
chr3	129200000	133700000	q22.1	gpos25
chr3	133700000	135700000	q22.2	gneg
chr3	135700000	138700000	q22.3	gpos25
chr3	138700000	142800000	q23	gneg
chr3	142800000	148900000	q24	gpos100
chr3	148900000	152100000	q25.1	gneg
chr3	152100000	155000000	q25.2	gpos50
chr3	155000000	157000000	q25.31	gneg
chr3	157000000	159000000	q25.32	gpos50
chr3	159000000	160700000	q25.33	gneg
chr3	160700000	167600000	q26.1	gpos100
chr3	167600000	170900000	q26.2	gneg
chr3	170900000	175700000	q26.31	gpos75
chr3	175700000	179000000	q26.32	gneg
chr3	179000000	182700000	q26.33	gpos75
chr3	182700000	184500000	q27.1	gneg
chr3	184500000	186000000	q27.2	gpos25
chr3	186000000	187900000	q27.3	gneg
chr3	187900000	192300000	q28	gpos75
chr3	192300000	198022430	q29	gneg
chr4	0	4500000	p16.3	gneg
chr4	4500000	6000000	p16.2	gpos25
chr4	6000000	11300000	p16.1	gneg
chr4	11300000	15200000	p15.33	gpos50
chr4	15200000	17800000	p15.32	gneg
chr4	17800000	21300000	p15.31	gpos75
chr4	21300000	27700000	p15.2	gneg
chr4	27700000	35800000	p15.1	gpos100
chr4	35800000	41200000	p14	gneg
chr4	41200000	44600000	p13	gpos50
chr4	44600000	48200000	p12	gneg
chr4	48200000	50400000	p11	acen
chr4	50400000	52700000	q11	acen
chr4	52700000	59500000	q12	gneg
chr4	59500000	66600000	q13.1	gpos100
chr4	66600000	70500000	q13.2	gneg
chr4	70500000	76300000	q13.3	gpos75
chr4	76300000	78900000	q21.1	gneg
chr4	78900000	82400000	q21.21	gpos50
chr4	82400000	84100000	q21.22	gneg
chr4	84100000	86900000	q21.23	gpos25
chr4	86900000	88000000	q21.3	gneg
chr4	88000000	93700000	q22.1	gpos75
chr4	93700000	95100000	q22.2	gneg
chr4	95100000	98800000	q22.3	gpos75
chr4	98800000	101100000	q23	gneg
chr4	101100000	107700000	q24	gpos50
chr4	107700000	114100000	q25	gneg
chr4	114100000	120800000	q26	gpos75
chr4	120800000	123800000	q27	gneg
chr4	123800000	128800000	q28.1	gpos50
chr4	128800000	131100000	q28.2	gneg
chr4	131100000	139500000	q28.3	gpos100
chr4	139500000	141500000	q31.1	gneg
chr4	141500000	146800000	q31.21	gpos25
chr4	146800000	148500000	q31.22	gneg
chr4	148500000	151100000	q31.23	gpos25
chr4	151100000	155600000	q31.3	gneg
chr4	155600000	161800000	q32.1	gpos100
chr4	161800000	164500000	q32.2	gneg
chr4	164500000	170100000	q32.3	gpos100
chr4	170100000	171900000	q33	gneg
chr4	171900000	176300000	q34.1	gpos75
chr4	176300000	177500000	q34.2	gneg
chr4	177500000	183200000	q34.3	gpos100
chr4	183200000	187100000	q35.1	gneg
chr4	187100000	191154276	q35.2	gpos25
chr5	0	4500000	p15.33	gneg
chr5	4500000	6300000	p15.32	gpos25
chr5	6300000	9800000	p15.31	gneg
chr5	9800000	15000000	p15.2	gpos50
chr5	15000000	18400000	p15.1	gneg
chr5	18400000	23300000	p14.3	gpos100
chr5	23300000	24600000	p14.2	gneg
chr5	24600000	28900000	p14.1	gpos100
chr5	28900000	33800000	p13.3	gneg
chr5	33800000	38400000	p13.2	gpos25
chr5	38400000	42500000	p13.1	gneg
chr5	42500000	46100000	p12	gpos50
chr5	46100000	48400000	p11	acen
chr5	48400000	50700000	q11.1	acen
chr5	50700000	58900000	q11.2	gneg
chr5	58900000	62900000	q12.1	gpos75
chr5	62900000	63200000	q12.2	gneg
chr5	63200000	66700000	q12.3	gpos75
chr5	66700000	68400000	q13.1	gneg
chr5	68400000	73300000	q13.2	gpos50
chr5	73300000	76900000	q13.3	gneg
chr5	76900000	81400000	q14.1	gpos50
chr5	81400000	82800000	q14.2	gneg
chr5	82800000	92300000	q14.3	gpos100
chr5	92300000	98200000	q15	gneg
chr5	98200000	102800000	q21.1	gpos100
chr5	102800000	104500000	q21.2	gneg
chr5	104500000	109600000	q21.3	gpos100
chr5	109600000	111500000	q22.1	gneg
chr5	111500000	113100000	q22.2	gpos50
chr5	113100000	115200000	q22.3	gneg
chr5	115200000	121400000	q23.1	gpos100
chr5	121400000	127300000	q23.2	gneg
chr5	127300000	130600000	q23.3	gpos100
chr5	130600000	136200000	q31.1	gneg
chr5	136200000	139500000	q31.2	gpos25
chr5	139500000	144500000	q31.3	gneg
chr5	144500000	149800000	q32	gpos75
chr5	149800000	152700000	q33.1	gneg
chr5	152700000	155700000	q33.2	gpos50
chr5	155700000	159900000	q33.3	gneg
chr5	159900000	168500000	q34	gpos100
chr5	168500000	172800000	q35.1	gneg
chr5	172800000	176600000	q35.2	gpos25
chr5	176600000	180915260	q35.3	gneg
chr6	0	2300000	p25.3	gneg
chr6	2300000	4200000	p25.2	gpos25
chr6	4200000	7100000	p25.1	gneg
chr6	7100000	10600000	p24.3	gpos50
chr6	10600000	11600000	p24.2	gneg
chr6	11600000	13400000	p24.1	gpos25
chr6	13400000	15200000	p23	gneg
chr6	15200000	25200000	p22.3	gpos75
chr6	25200000	27000000	p22.2	gneg
chr6	27000000	30400000	p22.1	gpos50
chr6	30400000	32100000	p21.33	gneg
chr6	32100000	33500000	p21.32	gpos25
chr6	33500000	36600000	p21.31	gneg
chr6	36600000	40500000	p21.2	gpos25
chr6	40500000	46200000	p21.1	gneg
chr6	46200000	51800000	p12.3	gpos100
chr6	51800000	52900000	p12.2	gneg
chr6	52900000	57000000	p12.1	gpos100
chr6	57000000	58700000	p11.2	gneg
chr6	58700000	61000000	p11.1	acen
chr6	61000000	63300000	q11.1	acen
chr6	63300000	63400000	q11.2	gneg
chr6	63400000	70000000	q12	gpos100
chr6	70000000	75900000	q13	gneg
chr6	75900000	83900000	q14.1	gpos50
chr6	83900000	84900000	q14.2	gneg
chr6	84900000	88000000	q14.3	gpos50
chr6	88000000	93100000	q15	gneg
chr6	93100000	99500000	q16.1	gpos100
chr6	99500000	100600000	q16.2	gneg
chr6	100600000	105500000	q16.3	gpos100
chr6	105500000	114600000	q21	gneg
chr6	114600000	118300000	q22.1	gpos75
chr6	118300000	118500000	q22.2	gneg
chr6	118500000	126100000	q22.31	gpos100
chr6	126100000	127100000	q22.32	gneg
chr6	127100000	130300000	q22.33	gpos75
chr6	130300000	131200000	q23.1	gneg
chr6	131200000	135200000	q23.2	gpos50
chr6	135200000	139000000	q23.3	gneg
chr6	139000000	142800000	q24.1	gpos75
chr6	142800000	145600000	q24.2	gneg
chr6	145600000	149000000	q24.3	gpos75
chr6	149000000	152500000	q25.1	gneg
chr6	152500000	155500000	q25.2	gpos50
chr6	155500000	161000000	q25.3	gneg
chr6	161000000	164500000	q26	gpos50
chr6	164500000	171115067	q27	gneg
chr7	0	2800000	p22.3	gneg
chr7	2800000	4500000	p22.2	gpos25
chr7	4500000	7300000	p22.1	gneg
chr7	7300000	13800000	p21.3	gpos100
chr7	13800000	16500000	p21.2	gneg
chr7	16500000	20900000	p21.1	gpos100
chr7	20900000	25500000	p15.3	gneg
chr7	25500000	28000000	p15.2	gpos50
chr7	28000000	28800000	p15.1	gneg
chr7	28800000	35000000	p14.3	gpos75
chr7	35000000	37200000	p14.2	gneg
chr7	37200000	43300000	p14.1	gpos75
chr7	43300000	45400000	p13	gneg
chr7	45400000	49000000	p12.3	gpos75
chr7	49000000	50500000	p12.2	gneg
chr7	50500000	54000000	p12.1	gpos75
chr7	54000000	58000000	p11.2	gneg
chr7	58000000	59900000	p11.1	acen
chr7	59900000	61700000	q11.1	acen
chr7	61700000	67000000	q11.21	gneg
chr7	67000000	72200000	q11.22	gpos50
chr7	72200000	77500000	q11.23	gneg
chr7	77500000	86400000	q21.11	gpos100
chr7	86400000	88200000	q21.12	gneg
chr7	88200000	91100000	q21.13	gpos75
chr7	91100000	92800000	q21.2	gneg
chr7	92800000	98000000	q21.3	gpos75
chr7	98000000	103800000	q22.1	gneg
chr7	103800000	104500000	q22.2	gpos50
chr7	104500000	107400000	q22.3	gneg
chr7	107400000	114600000	q31.1	gpos75
chr7	114600000	117400000	q31.2	gneg
chr7	117400000	121100000	q31.31	gpos75
chr7	121100000	123800000	q31.32	gneg
chr7	123800000	127100000	q31.33	gpos75
chr7	127100000	129200000	q32.1	gneg
chr7	129200000	130400000	q32.2	gpos25
chr7	130400000	132600000	q32.3	gneg
chr7	132600000	138200000	q33	gpos50
chr7	138200000	143100000	q34	gneg
chr7	143100000	147900000	q35	gpos75
chr7	147900000	152600000	q36.1	gneg
chr7	152600000	155100000	q36.2	gpos25
chr7	155100000	159138663	q36.3	gneg
chr8	0	2200000	p23.3	gneg
chr8	2200000	6200000	p23.2	gpos75
chr8	6200000	12700000	p23.1	gneg
chr8	12700000	19000000	p22	gpos100
chr8	19000000	23300000	p21.3	gneg
chr8	23300000	27400000	p21.2	gpos50
chr8	27400000	28800000	p21.1	gneg
chr8	28800000	36500000	p12	gpos75
chr8	36500000	38300000	p11.23	gneg
chr8	38300000	39700000	p11.22	gpos25
chr8	39700000	43100000	p11.21	gneg
chr8	43100000	45600000	p11.1	acen
chr8	45600000	48100000	q11.1	acen
chr8	48100000	52200000	q11.21	gneg
chr8	52200000	52600000	q11.22	gpos75
chr8	52600000	55500000	q11.23	gneg
chr8	55500000	61600000	q12.1	gpos50
chr8	61600000	62200000	q12.2	gneg
chr8	62200000	66000000	q12.3	gpos50
chr8	66000000	68000000	q13.1	gneg
chr8	68000000	70500000	q13.2	gpos50
chr8	70500000	73900000	q13.3	gneg
chr8	73900000	78300000	q21.11	gpos100
chr8	78300000	80100000	q21.12	gneg
chr8	80100000	84600000	q21.13	gpos75
chr8	84600000	86900000	q21.2	gneg
chr8	86900000	93300000	q21.3	gpos100
chr8	93300000	99000000	q22.1	gneg
chr8	99000000	101600000	q22.2	gpos25
chr8	101600000	106200000	q22.3	gneg
chr8	106200000	110500000	q23.1	gpos75
chr8	110500000	112100000	q23.2	gneg
chr8	112100000	117700000	q23.3	gpos100
chr8	117700000	119200000	q24.11	gneg
chr8	119200000	122500000	q24.12	gpos50
chr8	122500000	127300000	q24.13	gneg
chr8	127300000	131500000	q24.21	gpos50
chr8	131500000	136400000	q24.22	gneg
chr8	136400000	139900000	q24.23	gpos75
chr8	139900000	146364022	q24.3	gneg
chr9	0	2200000	p24.3	gneg
chr9	2200000	4600000	p24.2	gpos25
chr9	4600000	9000000	p24.1	gneg
chr9	9000000	14200000	p23	gpos75
chr9	14200000	16600000	p22.3	gneg
chr9	16600000	18500000	p22.2	gpos25
chr9	18500000	19900000	p22.1	gneg
chr9	19900000	25600000	p21.3	gpos100
chr9	25600000	28000000	p21.2	gneg
chr9	28000000	33200000	p21.1	gpos100
chr9	33200000	36300000	p13.3	gneg
chr9	36300000	38400000	p13.2	gpos25
chr9	38400000	41000000	p13.1	gneg
chr9	41000000	43600000	p12	gpos50
chr9	43600000	47300000	p11.2	gneg
chr9	47300000	49000000	p11.1	acen
chr9	49000000	50700000	q11	acen
chr9	50700000	65900000	q12	gvar
chr9	65900000	68700000	q13	gneg
chr9	68700000	72200000	q21.11	gpos25
chr9	72200000	74000000	q21.12	gneg
chr9	74000000	79200000	q21.13	gpos50
chr9	79200000	81100000	q21.2	gneg
chr9	81100000	84100000	q21.31	gpos50
chr9	84100000	86900000	q21.32	gneg
chr9	86900000	90400000	q21.33	gpos50
chr9	90400000	91800000	q22.1	gneg
chr9	91800000	93900000	q22.2	gpos25
chr9	93900000	96600000	q22.31	gneg
chr9	96600000	99300000	q22.32	gpos25
chr9	99300000	102600000	q22.33	gneg
chr9	102600000	108200000	q31.1	gpos100
chr9	108200000	111300000	q31.2	gneg
chr9	111300000	114900000	q31.3	gpos25
chr9	114900000	117700000	q32	gneg
chr9	117700000	122500000	q33.1	gpos75
chr9	122500000	125800000	q33.2	gneg
chr9	125800000	130300000	q33.3	gpos25
chr9	130300000	133500000	q34.11	gneg
chr9	133500000	134000000	q34.12	gpos25
chr9	134000000	135900000	q34.13	gneg
chr9	135900000	137400000	q34.2	gpos25
chr9	137400000	141213431	q34.3	gneg
chrX	0	4300000	p22.33	gneg
chrX	4300000	6000000	p22.32	gpos50
chrX	6000000	9500000	p22.31	gneg
chrX	9500000	17100000	p22.2	gpos50
chrX	17100000	19300000	p22.13	gneg
chrX	19300000	21900000	p22.12	gpos50
chrX	21900000	24900000	p22.11	gneg
chrX	24900000	29300000	p21.3	gpos100
chrX	29300000	31500000	p21.2	gneg
chrX	31500000	37600000	p21.1	gpos100
chrX	37600000	42400000	p11.4	gneg
chrX	42400000	46400000	p11.3	gpos75
chrX	46400000	49800000	p11.23	gneg
chrX	49800000	54800000	p11.22	gpos25
chrX	54800000	58100000	p11.21	gneg
chrX	58100000	60600000	p11.1	acen
chrX	60600000	63000000	q11.1	acen
chrX	63000000	64600000	q11.2	gneg
chrX	64600000	67800000	q12	gpos50
chrX	67800000	71800000	q13.1	gneg
chrX	71800000	73900000	q13.2	gpos50
chrX	73900000	76000000	q13.3	gneg
chrX	76000000	84600000	q21.1	gpos100
chrX	84600000	86200000	q21.2	gneg
chrX	86200000	91800000	q21.31	gpos100
chrX	91800000	93500000	q21.32	gneg
chrX	93500000	98300000	q21.33	gpos75
chrX	98300000	102600000	q22.1	gneg
chrX	102600000	103700000	q22.2	gpos50
chrX	103700000	108700000	q22.3	gneg
chrX	108700000	116500000	q23	gpos75
chrX	116500000	120900000	q24	gneg
chrX	120900000	128700000	q25	gpos100
chrX	128700000	130400000	q26.1	gneg
chrX	130400000	133600000	q26.2	gpos25
chrX	133600000	138000000	q26.3	gneg
chrX	138000000	140300000	q27.1	gpos75
chrX	140300000	142100000	q27.2	gneg
chrX	142100000	147100000	q27.3	gpos100
chrX	147100000	155270560	q28	gneg
chrY	0	2500000	p11.32	gneg
chrY	2500000	3000000	p11.31	gpos50
chrY	3000000	11600000	p11.2	gneg
chrY	11600000	12500000	p11.1	acen
chrY	12500000	13400000	q11.1	acen
chrY	13400000	15100000	q11.21	gneg
chrY	15100000	19800000	q11.221	gpos50
chrY	19800000	22100000	q11.222	gneg
chrY	22100000	26200000	q11.223	gpos50
chrY	26200000	28800000	q11.23	gneg
chrY	28800000	59373566	q12	gvar
