## Supplementary material for "G-Graph: An interactive genomic graph viewer": Genome Configuration Files (included for completeness - better to use install instructions on website): cytoBand.txt

chr1	0	2300000	p36.33	gneg
chr1	2300000	5300000	p36.32	gpos25
chr1	5300000	7100000	p36.31	gneg
chr1	7100000	9100000	p36.23	gpos25
chr1	9100000	12500000	p36.22	gneg
chr1	12500000	15900000	p36.21	gpos50
chr1	15900000	20100000	p36.13	gneg
chr1	20100000	23600000	p36.12	gpos25
chr1	23600000	27600000	p36.11	gneg
chr1	27600000	29900000	p35.3	gpos25
chr1	29900000	32300000	p35.2	gneg
chr1	32300000	34300000	p35.1	gpos25
chr1	34300000	39600000	p34.3	gneg
chr1	39600000	43700000	p34.2	gpos25
chr1	43700000	46300000	p34.1	gneg
chr1	46300000	50200000	p33	gpos75
chr1	50200000	55600000	p32.3	gneg
chr1	55600000	58500000	p32.2	gpos50
chr1	58500000	60800000	p32.1	gneg
chr1	60800000	68500000	p31.3	gpos50
chr1	68500000	69300000	p31.2	gneg
chr1	69300000	84400000	p31.1	gpos100
chr1	84400000	87900000	p22.3	gneg
chr1	87900000	91500000	p22.2	gpos75
chr1	91500000	94300000	p22.1	gneg
chr1	94300000	99300000	p21.3	gpos75
chr1	99300000	101800000	p21.2	gneg
chr1	101800000	106700000	p21.1	gpos100
chr1	106700000	111200000	p13.3	gneg
chr1	111200000	115500000	p13.2	gpos50
chr1	115500000	117200000	p13.1	gneg
chr1	117200000	120400000	p12	gpos50
chr1	120400000	121700000	p11.2	gneg
chr1	121700000	123400000	p11.1	acen
chr1	123400000	125100000	q11	acen
chr1	125100000	143200000	q12	gvar
chr1	143200000	147500000	q21.1	gneg
chr1	147500000	150600000	q21.2	gpos50
chr1	150600000	155100000	q21.3	gneg
chr1	155100000	156600000	q22	gpos50
chr1	156600000	159100000	q23.1	gneg
chr1	159100000	160500000	q23.2	gpos50
chr1	160500000	165500000	q23.3	gneg
chr1	165500000	167200000	q24.1	gpos50
chr1	167200000	170900000	q24.2	gneg
chr1	170900000	173000000	q24.3	gpos75
chr1	173000000	176100000	q25.1	gneg
chr1	176100000	180300000	q25.2	gpos50
chr1	180300000	185800000	q25.3	gneg
chr1	185800000	190800000	q31.1	gpos100
chr1	190800000	193800000	q31.2	gneg
chr1	193800000	198700000	q31.3	gpos100
chr1	198700000	207100000	q32.1	gneg
chr1	207100000	211300000	q32.2	gpos25
chr1	211300000	214400000	q32.3	gneg
chr1	214400000	223900000	q41	gpos100
chr1	223900000	224400000	q42.11	gneg
chr1	224400000	226800000	q42.12	gpos25
chr1	226800000	230500000	q42.13	gneg
chr1	230500000	234600000	q42.2	gpos50
chr1	234600000	236400000	q42.3	gneg
chr1	236400000	243500000	q43	gpos75
chr1	243500000	248956422	q44	gneg
chr10	0	3000000	p15.3	gneg
chr10	3000000	3800000	p15.2	gpos25
chr10	3800000	6600000	p15.1	gneg
chr10	6600000	12200000	p14	gpos75
chr10	12200000	17300000	p13	gneg
chr10	17300000	18300000	p12.33	gpos75
chr10	18300000	18400000	p12.32	gneg
chr10	18400000	22300000	p12.31	gpos75
chr10	22300000	24300000	p12.2	gneg
chr10	24300000	29300000	p12.1	gpos50
chr10	29300000	31100000	p11.23	gneg
chr10	31100000	34200000	p11.22	gpos25
chr10	34200000	38000000	p11.21	gneg
chr10	38000000	39800000	p11.1	acen
chr10	39800000	41600000	q11.1	acen
chr10	41600000	45500000	q11.21	gneg
chr10	45500000	48600000	q11.22	gpos25
chr10	48600000	51100000	q11.23	gneg
chr10	51100000	59400000	q21.1	gpos100
chr10	59400000	62800000	q21.2	gneg
chr10	62800000	68800000	q21.3	gpos100
chr10	68800000	73100000	q22.1	gneg
chr10	73100000	75900000	q22.2	gpos50
chr10	75900000	80300000	q22.3	gneg
chr10	80300000	86100000	q23.1	gpos100
chr10	86100000	87700000	q23.2	gneg
chr10	87700000	91100000	q23.31	gpos75
chr10	91100000	92300000	q23.32	gneg
chr10	92300000	95300000	q23.33	gpos50
chr10	95300000	97500000	q24.1	gneg
chr10	97500000	100100000	q24.2	gpos50
chr10	100100000	101200000	q24.31	gneg
chr10	101200000	103100000	q24.32	gpos25
chr10	103100000	104000000	q24.33	gneg
chr10	104000000	110100000	q25.1	gpos100
chr10	110100000	113100000	q25.2	gneg
chr10	113100000	117300000	q25.3	gpos75
chr10	117300000	119900000	q26.11	gneg
chr10	119900000	121400000	q26.12	gpos50
chr10	121400000	125700000	q26.13	gneg
chr10	125700000	128800000	q26.2	gpos50
chr10	128800000	133797422	q26.3	gneg
chr10_GL383545v1_alt	0	179254		gneg
chr10_GL383546v1_alt	0	309802		gneg
chr10_KI270824v1_alt	0	181496		gneg
chr10_KI270825v1_alt	0	188315		gneg
chr11	0	2800000	p15.5	gneg
chr11	2800000	11700000	p15.4	gpos50
chr11	11700000	13800000	p15.3	gneg
chr11	13800000	16900000	p15.2	gpos50
chr11	16900000	22000000	p15.1	gneg
chr11	22000000	26200000	p14.3	gpos100
chr11	26200000	27200000	p14.2	gneg
chr11	27200000	31000000	p14.1	gpos75
chr11	31000000	36400000	p13	gneg
chr11	36400000	43400000	p12	gpos100
chr11	43400000	48800000	p11.2	gneg
chr11	48800000	51000000	p11.12	gpos75
chr11	51000000	53400000	p11.11	acen
chr11	53400000	55800000	q11	acen
chr11	55800000	60100000	q12.1	gpos75
chr11	60100000	61900000	q12.2	gneg
chr11	61900000	63600000	q12.3	gpos25
chr11	63600000	66100000	q13.1	gneg
chr11	66100000	68700000	q13.2	gpos25
chr11	68700000	70500000	q13.3	gneg
chr11	70500000	75500000	q13.4	gpos50
chr11	75500000	77400000	q13.5	gneg
chr11	77400000	85900000	q14.1	gpos100
chr11	85900000	88600000	q14.2	gneg
chr11	88600000	93000000	q14.3	gpos100
chr11	93000000	97400000	q21	gneg
chr11	97400000	102300000	q22.1	gpos100
chr11	102300000	103000000	q22.2	gneg
chr11	103000000	110600000	q22.3	gpos100
chr11	110600000	112700000	q23.1	gneg
chr11	112700000	114600000	q23.2	gpos50
chr11	114600000	121300000	q23.3	gneg
chr11	121300000	124000000	q24.1	gpos50
chr11	124000000	127900000	q24.2	gneg
chr11	127900000	130900000	q24.3	gpos50
chr11	130900000	135086622	q25	gneg
chr11_GL383547v1_alt	0	154407		gneg
chr11_JH159136v1_alt	0	200998		gneg
chr11_JH159137v1_alt	0	191409		gneg
chr11_KI270721v1_random	0	100316		gneg
chr11_KI270826v1_alt	0	186169		gneg
chr11_KI270827v1_alt	0	67707		gneg
chr11_KI270829v1_alt	0	204059		gneg
chr11_KI270830v1_alt	0	177092		gneg
chr11_KI270831v1_alt	0	296895		gneg
chr11_KI270832v1_alt	0	210133		gneg
chr11_KI270902v1_alt	0	106711		gneg
chr11_KI270903v1_alt	0	214625		gneg
chr11_KI270927v1_alt	0	218612		gneg
chr12	0	3200000	p13.33	gneg
chr12	3200000	5300000	p13.32	gpos25
chr12	5300000	10000000	p13.31	gneg
chr12	10000000	12600000	p13.2	gpos75
chr12	12600000	14600000	p13.1	gneg
chr12	14600000	19800000	p12.3	gpos100
chr12	19800000	21100000	p12.2	gneg
chr12	21100000	26300000	p12.1	gpos100
chr12	26300000	27600000	p11.23	gneg
chr12	27600000	30500000	p11.22	gpos50
chr12	30500000	33200000	p11.21	gneg
chr12	33200000	35500000	p11.1	acen
chr12	35500000	37800000	q11	acen
chr12	37800000	46000000	q12	gpos100
chr12	46000000	48700000	q13.11	gneg
chr12	48700000	51100000	q13.12	gpos25
chr12	51100000	54500000	q13.13	gneg
chr12	54500000	56200000	q13.2	gpos25
chr12	56200000	57700000	q13.3	gneg
chr12	57700000	62700000	q14.1	gpos75
chr12	62700000	64700000	q14.2	gneg
chr12	64700000	67300000	q14.3	gpos50
chr12	67300000	71100000	q15	gneg
chr12	71100000	75300000	q21.1	gpos75
chr12	75300000	79900000	q21.2	gneg
chr12	79900000	86300000	q21.31	gpos100
chr12	86300000	88600000	q21.32	gneg
chr12	88600000	92200000	q21.33	gpos100
chr12	92200000	95800000	q22	gneg
chr12	95800000	101200000	q23.1	gpos75
chr12	101200000	103500000	q23.2	gneg
chr12	103500000	108600000	q23.3	gpos50
chr12	108600000	111300000	q24.11	gneg
chr12	111300000	111900000	q24.12	gpos25
chr12	111900000	113900000	q24.13	gneg
chr12	113900000	116400000	q24.21	gpos50
chr12	116400000	117700000	q24.22	gneg
chr12	117700000	120300000	q24.23	gpos50
chr12	120300000	125400000	q24.31	gneg
chr12	125400000	128700000	q24.32	gpos50
chr12	128700000	133275309	q24.33	gneg
chr12_GL383549v1_alt	0	120804		gneg
chr12_GL383550v2_alt	0	169178		gneg
chr12_GL383551v1_alt	0	184319		gneg
chr12_GL383552v1_alt	0	138655		gneg
chr12_GL383553v2_alt	0	152874		gneg
chr12_GL877875v1_alt	0	167313		gneg
chr12_GL877876v1_alt	0	408271		gneg
chr12_KI270833v1_alt	0	76061		gneg
chr12_KI270834v1_alt	0	119498		gneg
chr12_KI270835v1_alt	0	238139		gneg
chr12_KI270836v1_alt	0	56134		gneg
chr12_KI270837v1_alt	0	40090		gneg
chr12_KI270904v1_alt	0	572349		gneg
chr13	0	4600000	p13	gvar
chr13	4600000	10100000	p12	stalk
chr13	10100000	16500000	p11.2	gvar
chr13	16500000	17700000	p11.1	acen
chr13	17700000	18900000	q11	acen
chr13	18900000	22600000	q12.11	gneg
chr13	22600000	24900000	q12.12	gpos25
chr13	24900000	27200000	q12.13	gneg
chr13	27200000	28300000	q12.2	gpos25
chr13	28300000	31600000	q12.3	gneg
chr13	31600000	33400000	q13.1	gpos50
chr13	33400000	34900000	q13.2	gneg
chr13	34900000	39500000	q13.3	gpos75
chr13	39500000	44600000	q14.11	gneg
chr13	44600000	45200000	q14.12	gpos25
chr13	45200000	46700000	q14.13	gneg
chr13	46700000	50300000	q14.2	gpos50
chr13	50300000	54700000	q14.3	gneg
chr13	54700000	59000000	q21.1	gpos100
chr13	59000000	61800000	q21.2	gneg
chr13	61800000	65200000	q21.31	gpos75
chr13	65200000	68100000	q21.32	gneg
chr13	68100000	72800000	q21.33	gpos100
chr13	72800000	74900000	q22.1	gneg
chr13	74900000	76700000	q22.2	gpos50
chr13	76700000	78500000	q22.3	gneg
chr13	78500000	87100000	q31.1	gpos100
chr13	87100000	89400000	q31.2	gneg
chr13	89400000	94400000	q31.3	gpos100
chr13	94400000	97500000	q32.1	gneg
chr13	97500000	98700000	q32.2	gpos25
chr13	98700000	101100000	q32.3	gneg
chr13	101100000	104200000	q33.1	gpos100
chr13	104200000	106400000	q33.2	gneg
chr13	106400000	109600000	q33.3	gpos100
chr13	109600000	114364328	q34	gneg
chr13_KI270838v1_alt	0	306913		gneg
chr13_KI270839v1_alt	0	180306		gneg
chr13_KI270840v1_alt	0	191684		gneg
chr13_KI270841v1_alt	0	169134		gneg
chr13_KI270842v1_alt	0	37287		gneg
chr13_KI270843v1_alt	0	103832		gneg
chr14	0	3600000	p13	gvar
chr14	3600000	8000000	p12	stalk
chr14	8000000	16100000	p11.2	gvar
chr14	16100000	17200000	p11.1	acen
chr14	17200000	18200000	q11.1	acen
chr14	18200000	24100000	q11.2	gneg
chr14	24100000	32900000	q12	gpos100
chr14	32900000	34800000	q13.1	gneg
chr14	34800000	36100000	q13.2	gpos50
chr14	36100000	37400000	q13.3	gneg
chr14	37400000	43000000	q21.1	gpos100
chr14	43000000	46700000	q21.2	gneg
chr14	46700000	50400000	q21.3	gpos100
chr14	50400000	53600000	q22.1	gneg
chr14	53600000	55000000	q22.2	gpos25
chr14	55000000	57600000	q22.3	gneg
chr14	57600000	61600000	q23.1	gpos75
chr14	61600000	64300000	q23.2	gneg
chr14	64300000	67400000	q23.3	gpos50
chr14	67400000	69800000	q24.1	gneg
chr14	69800000	73300000	q24.2	gpos50
chr14	73300000	78800000	q24.3	gneg
chr14	78800000	83100000	q31.1	gpos100
chr14	83100000	84400000	q31.2	gneg
chr14	84400000	89300000	q31.3	gpos100
chr14	89300000	91400000	q32.11	gneg
chr14	91400000	94200000	q32.12	gpos25
chr14	94200000	95800000	q32.13	gneg
chr14	95800000	100900000	q32.2	gpos50
chr14	100900000	102700000	q32.31	gneg
chr14	102700000	103500000	q32.32	gpos50
chr14	103500000	107043718	q32.33	gneg
chr14_GL000009v2_random	0	201709		gneg
chr14_GL000194v1_random	0	191469		gneg
chr14_GL000225v1_random	0	211173		gneg
chr14_KI270722v1_random	0	194050		gneg
chr14_KI270723v1_random	0	38115		gneg
chr14_KI270724v1_random	0	39555		gneg
chr14_KI270725v1_random	0	172810		gneg
chr14_KI270726v1_random	0	43739		gneg
chr14_KI270844v1_alt	0	322166		gneg
chr14_KI270845v1_alt	0	180703		gneg
chr14_KI270846v1_alt	0	1351393		gneg
chr14_KI270847v1_alt	0	1511111		gneg
chr15	0	4200000	p13	gvar
chr15	4200000	9700000	p12	stalk
chr15	9700000	17500000	p11.2	gvar
chr15	17500000	19000000	p11.1	acen
chr15	19000000	20500000	q11.1	acen
chr15	20500000	25500000	q11.2	gneg
chr15	25500000	27800000	q12	gpos50
chr15	27800000	30000000	q13.1	gneg
chr15	30000000	30900000	q13.2	gpos50
chr15	30900000	33400000	q13.3	gneg
chr15	33400000	39800000	q14	gpos75
chr15	39800000	42500000	q15.1	gneg
chr15	42500000	43300000	q15.2	gpos25
chr15	43300000	44500000	q15.3	gneg
chr15	44500000	49200000	q21.1	gpos75
chr15	49200000	52600000	q21.2	gneg
chr15	52600000	58800000	q21.3	gpos75
chr15	58800000	59000000	q22.1	gneg
chr15	59000000	63400000	q22.2	gpos25
chr15	63400000	66900000	q22.31	gneg
chr15	66900000	67000000	q22.32	gpos25
chr15	67000000	67200000	q22.33	gneg
chr15	67200000	72400000	q23	gpos25
chr15	72400000	74900000	q24.1	gneg
chr15	74900000	76300000	q24.2	gpos25
chr15	76300000	78000000	q24.3	gneg
chr15	78000000	81400000	q25.1	gpos50
chr15	81400000	84700000	q25.2	gneg
chr15	84700000	88500000	q25.3	gpos50
chr15	88500000	93800000	q26.1	gneg
chr15	93800000	98000000	q26.2	gpos50
chr15	98000000	101991189	q26.3	gneg
chr15_GL383554v1_alt	0	296527		gneg
chr15_GL383555v2_alt	0	388773		gneg
chr15_KI270727v1_random	0	448248		gneg
chr15_KI270848v1_alt	0	327382		gneg
chr15_KI270849v1_alt	0	244917		gneg
chr15_KI270850v1_alt	0	430880		gneg
chr15_KI270851v1_alt	0	263054		gneg
chr15_KI270852v1_alt	0	478999		gneg
chr15_KI270905v1_alt	0	5161414		gneg
chr15_KI270906v1_alt	0	196384		gneg
chr16	0	7800000	p13.3	gneg
chr16	7800000	10400000	p13.2	gpos50
chr16	10400000	12500000	p13.13	gneg
chr16	12500000	14700000	p13.12	gpos50
chr16	14700000	16700000	p13.11	gneg
chr16	16700000	21200000	p12.3	gpos50
chr16	21200000	24200000	p12.2	gneg
chr16	24200000	28500000	p12.1	gpos50
chr16	28500000	35300000	p11.2	gneg
chr16	35300000	36800000	p11.1	acen
chr16	36800000	38400000	q11.1	acen
chr16	38400000	47000000	q11.2	gvar
chr16	47000000	52600000	q12.1	gneg
chr16	52600000	56000000	q12.2	gpos50
chr16	56000000	57300000	q13	gneg
chr16	57300000	66600000	q21	gpos100
chr16	66600000	70800000	q22.1	gneg
chr16	70800000	72800000	q22.2	gpos50
chr16	72800000	74100000	q22.3	gneg
chr16	74100000	79200000	q23.1	gpos75
chr16	79200000	81600000	q23.2	gneg
chr16	81600000	84100000	q23.3	gpos50
chr16	84100000	87000000	q24.1	gneg
chr16	87000000	88700000	q24.2	gpos25
chr16	88700000	90338345	q24.3	gneg
chr16_GL383556v1_alt	0	192462		gneg
chr16_GL383557v1_alt	0	89672		gneg
chr16_KI270728v1_random	0	1872759		gneg
chr16_KI270853v1_alt	0	2659700		gneg
chr16_KI270854v1_alt	0	134193		gneg
chr16_KI270855v1_alt	0	232857		gneg
chr16_KI270856v1_alt	0	63982		gneg
chr17	0	3400000	p13.3	gneg
chr17	3400000	6500000	p13.2	gpos50
chr17	6500000	10800000	p13.1	gneg
chr17	10800000	16100000	p12	gpos75
chr17	16100000	22700000	p11.2	gneg
chr17	22700000	25100000	p11.1	acen
chr17	25100000	27400000	q11.1	acen
chr17	27400000	33500000	q11.2	gneg
chr17	33500000	39800000	q12	gpos50
chr17	39800000	40200000	q21.1	gneg
chr17	40200000	42800000	q21.2	gpos25
chr17	42800000	46800000	q21.31	gneg
chr17	46800000	49300000	q21.32	gpos25
chr17	49300000	52100000	q21.33	gneg
chr17	52100000	59500000	q22	gpos75
chr17	59500000	60200000	q23.1	gneg
chr17	60200000	63100000	q23.2	gpos75
chr17	63100000	64600000	q23.3	gneg
chr17	64600000	66200000	q24.1	gpos50
chr17	66200000	69100000	q24.2	gneg
chr17	69100000	72900000	q24.3	gpos75
chr17	72900000	76800000	q25.1	gneg
chr17	76800000	77200000	q25.2	gpos25
chr17	77200000	83257441	q25.3	gneg
chr17_GL000205v2_random	0	185591		gneg
chr17_GL000258v2_alt	0	1821992		gneg
chr17_GL383563v3_alt	0	375691		gneg
chr17_GL383564v2_alt	0	133151		gneg
chr17_GL383565v1_alt	0	223995		gneg
chr17_GL383566v1_alt	0	90219		gneg
chr17_JH159146v1_alt	0	278131		gneg
chr17_JH159147v1_alt	0	70345		gneg
chr17_JH159148v1_alt	0	88070		gneg
chr17_KI270729v1_random	0	280839		gneg
chr17_KI270730v1_random	0	112551		gneg
chr17_KI270857v1_alt	0	2877074		gneg
chr17_KI270858v1_alt	0	235827		gneg
chr17_KI270859v1_alt	0	108763		gneg
chr17_KI270860v1_alt	0	178921		gneg
chr17_KI270861v1_alt	0	196688		gneg
chr17_KI270862v1_alt	0	391357		gneg
chr17_KI270907v1_alt	0	137721		gneg
chr17_KI270908v1_alt	0	1423190		gneg
chr17_KI270909v1_alt	0	325800		gneg
chr17_KI270910v1_alt	0	157099		gneg
chr18	0	2900000	p11.32	gneg
chr18	2900000	7200000	p11.31	gpos50
chr18	7200000	8500000	p11.23	gneg
chr18	8500000	10900000	p11.22	gpos25
chr18	10900000	15400000	p11.21	gneg
chr18	15400000	18500000	p11.1	acen
chr18	18500000	21500000	q11.1	acen
chr18	21500000	27500000	q11.2	gneg
chr18	27500000	35100000	q12.1	gpos100
chr18	35100000	39500000	q12.2	gneg
chr18	39500000	45900000	q12.3	gpos75
chr18	45900000	50700000	q21.1	gneg
chr18	50700000	56200000	q21.2	gpos75
chr18	56200000	58600000	q21.31	gneg
chr18	58600000	61300000	q21.32	gpos50
chr18	61300000	63900000	q21.33	gneg
chr18	63900000	69100000	q22.1	gpos100
chr18	69100000	71000000	q22.2	gneg
chr18	71000000	75400000	q22.3	gpos25
chr18	75400000	80373285	q23	gneg
chr18_GL383567v1_alt	0	289831		gneg
chr18_GL383568v1_alt	0	104552		gneg
chr18_GL383569v1_alt	0	167950		gneg
chr18_GL383570v1_alt	0	164789		gneg
chr18_GL383571v1_alt	0	198278		gneg
chr18_GL383572v1_alt	0	159547		gneg
chr18_KI270863v1_alt	0	167999		gneg
chr18_KI270864v1_alt	0	111737		gneg
chr18_KI270911v1_alt	0	157710		gneg
chr18_KI270912v1_alt	0	174061		gneg
chr19	0	6900000	p13.3	gneg
chr19	6900000	12600000	p13.2	gpos25
chr19	12600000	13800000	p13.13	gneg
chr19	13800000	16100000	p13.12	gpos25
chr19	16100000	19900000	p13.11	gneg
chr19	19900000	24200000	p12	gvar
chr19	24200000	26200000	p11	acen
chr19	26200000	28100000	q11	acen
chr19	28100000	31900000	q12	gvar
chr19	31900000	35100000	q13.11	gneg
chr19	35100000	37800000	q13.12	gpos25
chr19	37800000	38200000	q13.13	gneg
chr19	38200000	42900000	q13.2	gpos25
chr19	42900000	44700000	q13.31	gneg
chr19	44700000	47500000	q13.32	gpos25
chr19	47500000	50900000	q13.33	gneg
chr19	50900000	53100000	q13.41	gpos25
chr19	53100000	55800000	q13.42	gneg
chr19	55800000	58617616	q13.43	gpos25
chr19_GL000209v2_alt	0	177381		gneg
chr19_GL383573v1_alt	0	385657		gneg
chr19_GL383574v1_alt	0	155864		gneg
chr19_GL383575v2_alt	0	170222		gneg
chr19_GL383576v1_alt	0	188024		gneg
chr19_GL949746v1_alt	0	987716		gneg
chr19_GL949747v2_alt	0	729520		gneg
chr19_GL949748v2_alt	0	1064304		gneg
chr19_GL949749v2_alt	0	1091841		gneg
chr19_GL949750v2_alt	0	1066390		gneg
chr19_GL949751v2_alt	0	1002683		gneg
chr19_GL949752v1_alt	0	987100		gneg
chr19_GL949753v2_alt	0	796479		gneg
chr19_KI270865v1_alt	0	52969		gneg
chr19_KI270866v1_alt	0	43156		gneg
chr19_KI270867v1_alt	0	233762		gneg
chr19_KI270868v1_alt	0	61734		gneg
chr19_KI270882v1_alt	0	248807		gneg
chr19_KI270883v1_alt	0	170399		gneg
chr19_KI270884v1_alt	0	157053		gneg
chr19_KI270885v1_alt	0	171027		gneg
chr19_KI270886v1_alt	0	204239		gneg
chr19_KI270887v1_alt	0	209512		gneg
chr19_KI270888v1_alt	0	155532		gneg
chr19_KI270889v1_alt	0	170698		gneg
chr19_KI270890v1_alt	0	184499		gneg
chr19_KI270891v1_alt	0	170680		gneg
chr19_KI270914v1_alt	0	205194		gneg
chr19_KI270915v1_alt	0	170665		gneg
chr19_KI270916v1_alt	0	184516		gneg
chr19_KI270917v1_alt	0	190932		gneg
chr19_KI270918v1_alt	0	123111		gneg
chr19_KI270919v1_alt	0	170701		gneg
chr19_KI270920v1_alt	0	198005		gneg
chr19_KI270921v1_alt	0	282224		gneg
chr19_KI270922v1_alt	0	187935		gneg
chr19_KI270923v1_alt	0	189352		gneg
chr19_KI270929v1_alt	0	186203		gneg
chr19_KI270930v1_alt	0	200773		gneg
chr19_KI270931v1_alt	0	170148		gneg
chr19_KI270932v1_alt	0	215732		gneg
chr19_KI270933v1_alt	0	170537		gneg
chr19_KI270938v1_alt	0	1066800		gneg
chr1_GL383518v1_alt	0	182439		gneg
chr1_GL383519v1_alt	0	110268		gneg
chr1_GL383520v2_alt	0	366580		gneg
chr1_KI270706v1_random	0	175055		gneg
chr1_KI270707v1_random	0	32032		gneg
chr1_KI270708v1_random	0	127682		gneg
chr1_KI270709v1_random	0	66860		gneg
chr1_KI270710v1_random	0	40176		gneg
chr1_KI270711v1_random	0	42210		gneg
chr1_KI270712v1_random	0	176043		gneg
chr1_KI270713v1_random	0	40745		gneg
chr1_KI270714v1_random	0	41717		gneg
chr1_KI270759v1_alt	0	425601		gneg
chr1_KI270760v1_alt	0	109528		gneg
chr1_KI270761v1_alt	0	165834		gneg
chr1_KI270762v1_alt	0	354444		gneg
chr1_KI270763v1_alt	0	911658		gneg
chr1_KI270764v1_alt	0	50258		gneg
chr1_KI270765v1_alt	0	185285		gneg
chr1_KI270766v1_alt	0	256271		gneg
chr1_KI270892v1_alt	0	162212		gneg
chr2	0	4400000	p25.3	gneg
chr2	4400000	6900000	p25.2	gpos50
chr2	6900000	12000000	p25.1	gneg
chr2	12000000	16500000	p24.3	gpos75
chr2	16500000	19000000	p24.2	gneg
chr2	19000000	23800000	p24.1	gpos75
chr2	23800000	27700000	p23.3	gneg
chr2	27700000	29800000	p23.2	gpos25
chr2	29800000	31800000	p23.1	gneg
chr2	31800000	36300000	p22.3	gpos75
chr2	36300000	38300000	p22.2	gneg
chr2	38300000	41500000	p22.1	gpos50
chr2	41500000	47500000	p21	gneg
chr2	47500000	52600000	p16.3	gpos100
chr2	52600000	54700000	p16.2	gneg
chr2	54700000	61000000	p16.1	gpos100
chr2	61000000	63900000	p15	gneg
chr2	63900000	68400000	p14	gpos50
chr2	68400000	71300000	p13.3	gneg
chr2	71300000	73300000	p13.2	gpos50
chr2	73300000	74800000	p13.1	gneg
chr2	74800000	83100000	p12	gpos100
chr2	83100000	91800000	p11.2	gneg
chr2	91800000	93900000	p11.1	acen
chr2	93900000	96000000	q11.1	acen
chr2	96000000	102100000	q11.2	gneg
chr2	102100000	105300000	q12.1	gpos50
chr2	105300000	106700000	q12.2	gneg
chr2	106700000	108700000	q12.3	gpos25
chr2	108700000	112200000	q13	gneg
chr2	112200000	118100000	q14.1	gpos50
chr2	118100000	121600000	q14.2	gneg
chr2	121600000	129100000	q14.3	gpos50
chr2	129100000	131700000	q21.1	gneg
chr2	131700000	134300000	q21.2	gpos25
chr2	134300000	136100000	q21.3	gneg
chr2	136100000	141500000	q22.1	gpos100
chr2	141500000	143400000	q22.2	gneg
chr2	143400000	147900000	q22.3	gpos100
chr2	147900000	149000000	q23.1	gneg
chr2	149000000	149600000	q23.2	gpos25
chr2	149600000	154000000	q23.3	gneg
chr2	154000000	158900000	q24.1	gpos75
chr2	158900000	162900000	q24.2	gneg
chr2	162900000	168900000	q24.3	gpos75
chr2	168900000	177100000	q31.1	gneg
chr2	177100000	179700000	q31.2	gpos50
chr2	179700000	182100000	q31.3	gneg
chr2	182100000	188500000	q32.1	gpos75
chr2	188500000	191100000	q32.2	gneg
chr2	191100000	196600000	q32.3	gpos75
chr2	196600000	202500000	q33.1	gneg
chr2	202500000	204100000	q33.2	gpos50
chr2	204100000	208200000	q33.3	gneg
chr2	208200000	214500000	q34	gpos100
chr2	214500000	220700000	q35	gneg
chr2	220700000	224300000	q36.1	gpos75
chr2	224300000	225200000	q36.2	gneg
chr2	225200000	230100000	q36.3	gpos100
chr2	230100000	234700000	q37.1	gneg
chr2	234700000	236400000	q37.2	gpos50
chr2	236400000	242193529	q37.3	gneg
chr20	0	5100000	p13	gneg
chr20	5100000	9200000	p12.3	gpos75
chr20	9200000	12000000	p12.2	gneg
chr20	12000000	17900000	p12.1	gpos75
chr20	17900000	21300000	p11.23	gneg
chr20	21300000	22300000	p11.22	gpos25
chr20	22300000	25700000	p11.21	gneg
chr20	25700000	28100000	p11.1	acen
chr20	28100000	30400000	q11.1	acen
chr20	30400000	33500000	q11.21	gneg
chr20	33500000	35800000	q11.22	gpos25
chr20	35800000	39000000	q11.23	gneg
chr20	39000000	43100000	q12	gpos75
chr20	43100000	43500000	q13.11	gneg
chr20	43500000	47800000	q13.12	gpos25
chr20	47800000	51200000	q13.13	gneg
chr20	51200000	56400000	q13.2	gpos75
chr20	56400000	57800000	q13.31	gneg
chr20	57800000	59700000	q13.32	gpos50
chr20	59700000	64444167	q13.33	gneg
chr20_GL383577v2_alt	0	128386		gneg
chr20_KI270869v1_alt	0	118774		gneg
chr20_KI270870v1_alt	0	183433		gneg
chr20_KI270871v1_alt	0	58661		gneg
chr21	0	3100000	p13	gvar
chr21	3100000	7000000	p12	stalk
chr21	7000000	10900000	p11.2	gvar
chr21	10900000	12000000	p11.1	acen
chr21	12000000	13000000	q11.1	acen
chr21	13000000	15000000	q11.2	gneg
chr21	15000000	22600000	q21.1	gpos100
chr21	22600000	25500000	q21.2	gneg
chr21	25500000	30200000	q21.3	gpos75
chr21	30200000	34400000	q22.11	gneg
chr21	34400000	36400000	q22.12	gpos50
chr21	36400000	38300000	q22.13	gneg
chr21	38300000	41200000	q22.2	gpos50
chr21	41200000	46709983	q22.3	gneg
chr21_GL383578v2_alt	0	63917		gneg
chr21_GL383579v2_alt	0	201197		gneg
chr21_GL383580v2_alt	0	74653		gneg
chr21_GL383581v2_alt	0	116689		gneg
chr21_KI270872v1_alt	0	82692		gneg
chr21_KI270873v1_alt	0	143900		gneg
chr21_KI270874v1_alt	0	166743		gneg
chr22	0	4300000	p13	gvar
chr22	4300000	9400000	p12	stalk
chr22	9400000	13700000	p11.2	gvar
chr22	13700000	15000000	p11.1	acen
chr22	15000000	17400000	q11.1	acen
chr22	17400000	21700000	q11.21	gneg
chr22	21700000	23100000	q11.22	gpos25
chr22	23100000	25500000	q11.23	gneg
chr22	25500000	29200000	q12.1	gpos50
chr22	29200000	31800000	q12.2	gneg
chr22	31800000	37200000	q12.3	gpos50
chr22	37200000	40600000	q13.1	gneg
chr22	40600000	43800000	q13.2	gpos50
chr22	43800000	48100000	q13.31	gneg
chr22	48100000	49100000	q13.32	gpos50
chr22	49100000	50818468	q13.33	gneg
chr22_GL383582v2_alt	0	162811		gneg
chr22_GL383583v2_alt	0	96924		gneg
chr22_KB663609v1_alt	0	74013		gneg
chr22_KI270731v1_random	0	150754		gneg
chr22_KI270732v1_random	0	41543		gneg
chr22_KI270733v1_random	0	179772		gneg
chr22_KI270734v1_random	0	165050		gneg
chr22_KI270735v1_random	0	42811		gneg
chr22_KI270736v1_random	0	181920		gneg
chr22_KI270737v1_random	0	103838		gneg
chr22_KI270738v1_random	0	99375		gneg
chr22_KI270739v1_random	0	73985		gneg
chr22_KI270875v1_alt	0	259914		gneg
chr22_KI270876v1_alt	0	263666		gneg
chr22_KI270877v1_alt	0	101331		gneg
chr22_KI270878v1_alt	0	186262		gneg
chr22_KI270879v1_alt	0	304135		gneg
chr22_KI270928v1_alt	0	176103		gneg
chr2_GL383521v1_alt	0	143390		gneg
chr2_GL383522v1_alt	0	123821		gneg
chr2_GL582966v2_alt	0	96131		gneg
chr2_KI270715v1_random	0	161471		gneg
chr2_KI270716v1_random	0	153799		gneg
chr2_KI270767v1_alt	0	161578		gneg
chr2_KI270768v1_alt	0	110099		gneg
chr2_KI270769v1_alt	0	120616		gneg
chr2_KI270770v1_alt	0	136240		gneg
chr2_KI270771v1_alt	0	110395		gneg
chr2_KI270772v1_alt	0	133041		gneg
chr2_KI270773v1_alt	0	70887		gneg
chr2_KI270774v1_alt	0	223625		gneg
chr2_KI270775v1_alt	0	138019		gneg
chr2_KI270776v1_alt	0	174166		gneg
chr2_KI270893v1_alt	0	161218		gneg
chr2_KI270894v1_alt	0	214158		gneg
chr3	0	2800000	p26.3	gpos50
chr3	2800000	4000000	p26.2	gneg
chr3	4000000	8100000	p26.1	gpos50
chr3	8100000	11600000	p25.3	gneg
chr3	11600000	13200000	p25.2	gpos25
chr3	13200000	16300000	p25.1	gneg
chr3	16300000	23800000	p24.3	gpos100
chr3	23800000	26300000	p24.2	gneg
chr3	26300000	30800000	p24.1	gpos75
chr3	30800000	32000000	p23	gneg
chr3	32000000	36400000	p22.3	gpos50
chr3	36400000	39300000	p22.2	gneg
chr3	39300000	43600000	p22.1	gpos75
chr3	43600000	44100000	p21.33	gneg
chr3	44100000	44200000	p21.32	gpos50
chr3	44200000	50600000	p21.31	gneg
chr3	50600000	52300000	p21.2	gpos25
chr3	52300000	54400000	p21.1	gneg
chr3	54400000	58600000	p14.3	gpos50
chr3	58600000	63800000	p14.2	gneg
chr3	63800000	69700000	p14.1	gpos50
chr3	69700000	74100000	p13	gneg
chr3	74100000	79800000	p12.3	gpos75
chr3	79800000	83500000	p12.2	gneg
chr3	83500000	87100000	p12.1	gpos75
chr3	87100000	87800000	p11.2	gneg
chr3	87800000	90900000	p11.1	acen
chr3	90900000	94000000	q11.1	acen
chr3	94000000	98600000	q11.2	gvar
chr3	98600000	100300000	q12.1	gneg
chr3	100300000	101200000	q12.2	gpos25
chr3	101200000	103100000	q12.3	gneg
chr3	103100000	106500000	q13.11	gpos75
chr3	106500000	108200000	q13.12	gneg
chr3	108200000	111600000	q13.13	gpos50
chr3	111600000	113700000	q13.2	gneg
chr3	113700000	117600000	q13.31	gpos75
chr3	117600000	119300000	q13.32	gneg
chr3	119300000	122200000	q13.33	gpos75
chr3	122200000	124100000	q21.1	gneg
chr3	124100000	126100000	q21.2	gpos25
chr3	126100000	129500000	q21.3	gneg
chr3	129500000	134000000	q22.1	gpos25
chr3	134000000	136000000	q22.2	gneg
chr3	136000000	139000000	q22.3	gpos25
chr3	139000000	143100000	q23	gneg
chr3	143100000	149200000	q24	gpos100
chr3	149200000	152300000	q25.1	gneg
chr3	152300000	155300000	q25.2	gpos50
chr3	155300000	157300000	q25.31	gneg
chr3	157300000	159300000	q25.32	gpos50
chr3	159300000	161000000	q25.33	gneg
chr3	161000000	167900000	q26.1	gpos100
chr3	167900000	171200000	q26.2	gneg
chr3	171200000	176000000	q26.31	gpos75
chr3	176000000	179300000	q26.32	gneg
chr3	179300000	183000000	q26.33	gpos75
chr3	183000000	184800000	q27.1	gneg
chr3	184800000	186300000	q27.2	gpos25
chr3	186300000	188200000	q27.3	gneg
chr3	188200000	192600000	q28	gpos75
chr3	192600000	198295559	q29	gneg
chr3_GL000221v1_random	0	155397		gneg
chr3_GL383526v1_alt	0	180671		gneg
chr3_JH636055v2_alt	0	173151		gneg
chr3_KI270777v1_alt	0	173649		gneg
chr3_KI270778v1_alt	0	248252		gneg
chr3_KI270779v1_alt	0	205312		gneg
chr3_KI270780v1_alt	0	224108		gneg
chr3_KI270781v1_alt	0	113034		gneg
chr3_KI270782v1_alt	0	162429		gneg
chr3_KI270783v1_alt	0	109187		gneg
chr3_KI270784v1_alt	0	184404		gneg
chr3_KI270895v1_alt	0	162896		gneg
chr3_KI270924v1_alt	0	166540		gneg
chr3_KI270934v1_alt	0	163458		gneg
chr3_KI270935v1_alt	0	197351		gneg
chr3_KI270936v1_alt	0	164170		gneg
chr3_KI270937v1_alt	0	165607		gneg
chr4	0	4500000	p16.3	gneg
chr4	4500000	6000000	p16.2	gpos25
chr4	6000000	11300000	p16.1	gneg
chr4	11300000	15000000	p15.33	gpos50
chr4	15000000	17700000	p15.32	gneg
chr4	17700000	21300000	p15.31	gpos75
chr4	21300000	27700000	p15.2	gneg
chr4	27700000	35800000	p15.1	gpos100
chr4	35800000	41200000	p14	gneg
chr4	41200000	44600000	p13	gpos50
chr4	44600000	48200000	p12	gneg
chr4	48200000	50000000	p11	acen
chr4	50000000	51800000	q11	acen
chr4	51800000	58500000	q12	gneg
chr4	58500000	65500000	q13.1	gpos100
chr4	65500000	69400000	q13.2	gneg
chr4	69400000	75300000	q13.3	gpos75
chr4	75300000	78000000	q21.1	gneg
chr4	78000000	81500000	q21.21	gpos50
chr4	81500000	83200000	q21.22	gneg
chr4	83200000	86000000	q21.23	gpos25
chr4	86000000	87100000	q21.3	gneg
chr4	87100000	92800000	q22.1	gpos75
chr4	92800000	94200000	q22.2	gneg
chr4	94200000	97900000	q22.3	gpos75
chr4	97900000	100100000	q23	gneg
chr4	100100000	106700000	q24	gpos50
chr4	106700000	113200000	q25	gneg
chr4	113200000	119900000	q26	gpos75
chr4	119900000	122800000	q27	gneg
chr4	122800000	127900000	q28.1	gpos50
chr4	127900000	130100000	q28.2	gneg
chr4	130100000	138500000	q28.3	gpos100
chr4	138500000	140600000	q31.1	gneg
chr4	140600000	145900000	q31.21	gpos25
chr4	145900000	147500000	q31.22	gneg
chr4	147500000	150200000	q31.23	gpos25
chr4	150200000	154600000	q31.3	gneg
chr4	154600000	160800000	q32.1	gpos100
chr4	160800000	163600000	q32.2	gneg
chr4	163600000	169200000	q32.3	gpos100
chr4	169200000	171000000	q33	gneg
chr4	171000000	175400000	q34.1	gpos75
chr4	175400000	176600000	q34.2	gneg
chr4	176600000	182300000	q34.3	gpos100
chr4	182300000	186200000	q35.1	gneg
chr4	186200000	190214555	q35.2	gpos25
chr4_GL000008v2_random	0	209709		gneg
chr4_GL000257v2_alt	0	586476		gneg
chr4_GL383527v1_alt	0	164536		gneg
chr4_GL383528v1_alt	0	376187		gneg
chr4_KI270785v1_alt	0	119912		gneg
chr4_KI270786v1_alt	0	244096		gneg
chr4_KI270787v1_alt	0	111943		gneg
chr4_KI270788v1_alt	0	158965		gneg
chr4_KI270789v1_alt	0	205944		gneg
chr4_KI270790v1_alt	0	220246		gneg
chr4_KI270896v1_alt	0	378547		gneg
chr4_KI270925v1_alt	0	555799		gneg
chr5	0	4400000	p15.33	gneg
chr5	4400000	6300000	p15.32	gpos25
chr5	6300000	9900000	p15.31	gneg
chr5	9900000	15000000	p15.2	gpos50
chr5	15000000	18400000	p15.1	gneg
chr5	18400000	23300000	p14.3	gpos100
chr5	23300000	24600000	p14.2	gneg
chr5	24600000	28900000	p14.1	gpos100
chr5	28900000	33800000	p13.3	gneg
chr5	33800000	38400000	p13.2	gpos25
chr5	38400000	42500000	p13.1	gneg
chr5	42500000	46100000	p12	gpos50
chr5	46100000	48800000	p11	acen
chr5	48800000	51400000	q11.1	acen
chr5	51400000	59600000	q11.2	gneg
chr5	59600000	63600000	q12.1	gpos75
chr5	63600000	63900000	q12.2	gneg
chr5	63900000	67400000	q12.3	gpos75
chr5	67400000	69100000	q13.1	gneg
chr5	69100000	74000000	q13.2	gpos50
chr5	74000000	77600000	q13.3	gneg
chr5	77600000	82100000	q14.1	gpos50
chr5	82100000	83500000	q14.2	gneg
chr5	83500000	93000000	q14.3	gpos100
chr5	93000000	98900000	q15	gneg
chr5	98900000	103400000	q21.1	gpos100
chr5	103400000	105100000	q21.2	gneg
chr5	105100000	110200000	q21.3	gpos100
chr5	110200000	112200000	q22.1	gneg
chr5	112200000	113800000	q22.2	gpos50
chr5	113800000	115900000	q22.3	gneg
chr5	115900000	122100000	q23.1	gpos100
chr5	122100000	127900000	q23.2	gneg
chr5	127900000	131200000	q23.3	gpos100
chr5	131200000	136900000	q31.1	gneg
chr5	136900000	140100000	q31.2	gpos25
chr5	140100000	145100000	q31.3	gneg
chr5	145100000	150400000	q32	gpos75
chr5	150400000	153300000	q33.1	gneg
chr5	153300000	156300000	q33.2	gpos50
chr5	156300000	160500000	q33.3	gneg
chr5	160500000	169000000	q34	gpos100
chr5	169000000	173300000	q35.1	gneg
chr5	173300000	177100000	q35.2	gpos25
chr5	177100000	181538259	q35.3	gneg
chr5_GL000208v1_random	0	92689		gneg
chr5_GL339449v2_alt	0	1612928		gneg
chr5_GL383530v1_alt	0	101241		gneg
chr5_GL383531v1_alt	0	173459		gneg
chr5_GL383532v1_alt	0	82728		gneg
chr5_GL949742v1_alt	0	226852		gneg
chr5_KI270791v1_alt	0	195710		gneg
chr5_KI270792v1_alt	0	179043		gneg
chr5_KI270793v1_alt	0	126136		gneg
chr5_KI270794v1_alt	0	164558		gneg
chr5_KI270795v1_alt	0	131892		gneg
chr5_KI270796v1_alt	0	172708		gneg
chr5_KI270897v1_alt	0	1144418		gneg
chr5_KI270898v1_alt	0	130957		gneg
chr6	0	2300000	p25.3	gneg
chr6	2300000	4200000	p25.2	gpos25
chr6	4200000	7100000	p25.1	gneg
chr6	7100000	10600000	p24.3	gpos50
chr6	10600000	11600000	p24.2	gneg
chr6	11600000	13400000	p24.1	gpos25
chr6	13400000	15200000	p23	gneg
chr6	15200000	25200000	p22.3	gpos75
chr6	25200000	27100000	p22.2	gneg
chr6	27100000	30500000	p22.1	gpos50
chr6	30500000	32100000	p21.33	gneg
chr6	32100000	33500000	p21.32	gpos25
chr6	33500000	36600000	p21.31	gneg
chr6	36600000	40500000	p21.2	gpos25
chr6	40500000	46200000	p21.1	gneg
chr6	46200000	51800000	p12.3	gpos100
chr6	51800000	53000000	p12.2	gneg
chr6	53000000	57200000	p12.1	gpos100
chr6	57200000	58500000	p11.2	gneg
chr6	58500000	59800000	p11.1	acen
chr6	59800000	62600000	q11.1	acen
chr6	62600000	62700000	q11.2	gneg
chr6	62700000	69200000	q12	gpos100
chr6	69200000	75200000	q13	gneg
chr6	75200000	83200000	q14.1	gpos50
chr6	83200000	84200000	q14.2	gneg
chr6	84200000	87300000	q14.3	gpos50
chr6	87300000	92500000	q15	gneg
chr6	92500000	98900000	q16.1	gpos100
chr6	98900000	100000000	q16.2	gneg
chr6	100000000	105000000	q16.3	gpos100
chr6	105000000	114200000	q21	gneg
chr6	114200000	117900000	q22.1	gpos75
chr6	117900000	118100000	q22.2	gneg
chr6	118100000	125800000	q22.31	gpos100
chr6	125800000	126800000	q22.32	gneg
chr6	126800000	130000000	q22.33	gpos75
chr6	130000000	130900000	q23.1	gneg
chr6	130900000	134700000	q23.2	gpos50
chr6	134700000	138300000	q23.3	gneg
chr6	138300000	142200000	q24.1	gpos75
chr6	142200000	145100000	q24.2	gneg
chr6	145100000	148500000	q24.3	gpos75
chr6	148500000	152100000	q25.1	gneg
chr6	152100000	155200000	q25.2	gpos50
chr6	155200000	160600000	q25.3	gneg
chr6	160600000	164100000	q26	gpos50
chr6	164100000	170805979	q27	gneg
chr6_GL000250v2_alt	0	4672374		gneg
chr6_GL000251v2_alt	0	4795265		gneg
chr6_GL000252v2_alt	0	4604811		gneg
chr6_GL000253v2_alt	0	4677643		gneg
chr6_GL000254v2_alt	0	4827813		gneg
chr6_GL000255v2_alt	0	4606388		gneg
chr6_GL000256v2_alt	0	4929269		gneg
chr6_GL383533v1_alt	0	124736		gneg
chr6_KB021644v2_alt	0	185823		gneg
chr6_KI270758v1_alt	0	76752		gneg
chr6_KI270797v1_alt	0	197536		gneg
chr6_KI270798v1_alt	0	271782		gneg
chr6_KI270799v1_alt	0	152148		gneg
chr6_KI270800v1_alt	0	175808		gneg
chr6_KI270801v1_alt	0	870480		gneg
chr6_KI270802v1_alt	0	75005		gneg
chr7	0	2800000	p22.3	gneg
chr7	2800000	4500000	p22.2	gpos25
chr7	4500000	7200000	p22.1	gneg
chr7	7200000	13700000	p21.3	gpos100
chr7	13700000	16500000	p21.2	gneg
chr7	16500000	20900000	p21.1	gpos100
chr7	20900000	25500000	p15.3	gneg
chr7	25500000	27900000	p15.2	gpos50
chr7	27900000	28800000	p15.1	gneg
chr7	28800000	34900000	p14.3	gpos75
chr7	34900000	37100000	p14.2	gneg
chr7	37100000	43300000	p14.1	gpos75
chr7	43300000	45400000	p13	gneg
chr7	45400000	49000000	p12.3	gpos75
chr7	49000000	50500000	p12.2	gneg
chr7	50500000	53900000	p12.1	gpos75
chr7	53900000	58100000	p11.2	gneg
chr7	58100000	60100000	p11.1	acen
chr7	60100000	62100000	q11.1	acen
chr7	62100000	67500000	q11.21	gneg
chr7	67500000	72700000	q11.22	gpos50
chr7	72700000	77900000	q11.23	gneg
chr7	77900000	86700000	q21.11	gpos100
chr7	86700000	88500000	q21.12	gneg
chr7	88500000	91500000	q21.13	gpos75
chr7	91500000	93300000	q21.2	gneg
chr7	93300000	98400000	q21.3	gpos75
chr7	98400000	104200000	q22.1	gneg
chr7	104200000	104900000	q22.2	gpos50
chr7	104900000	107800000	q22.3	gneg
chr7	107800000	115000000	q31.1	gpos75
chr7	115000000	117700000	q31.2	gneg
chr7	117700000	121400000	q31.31	gpos75
chr7	121400000	124100000	q31.32	gneg
chr7	124100000	127500000	q31.33	gpos75
chr7	127500000	129600000	q32.1	gneg
chr7	129600000	130800000	q32.2	gpos25
chr7	130800000	132900000	q32.3	gneg
chr7	132900000	138500000	q33	gpos50
chr7	138500000	143400000	q34	gneg
chr7	143400000	148200000	q35	gpos75
chr7	148200000	152800000	q36.1	gneg
chr7	152800000	155200000	q36.2	gpos25
chr7	155200000	159345973	q36.3	gneg
chr7_GL383534v2_alt	0	119183		gneg
chr7_KI270803v1_alt	0	1111570		gneg
chr7_KI270804v1_alt	0	157952		gneg
chr7_KI270805v1_alt	0	209988		gneg
chr7_KI270806v1_alt	0	158166		gneg
chr7_KI270807v1_alt	0	126434		gneg
chr7_KI270808v1_alt	0	271455		gneg
chr7_KI270809v1_alt	0	209586		gneg
chr7_KI270899v1_alt	0	190869		gneg
chr8	0	2300000	p23.3	gneg
chr8	2300000	6300000	p23.2	gpos75
chr8	6300000	12800000	p23.1	gneg
chr8	12800000	19200000	p22	gpos100
chr8	19200000	23500000	p21.3	gneg
chr8	23500000	27500000	p21.2	gpos50
chr8	27500000	29000000	p21.1	gneg
chr8	29000000	36700000	p12	gpos75
chr8	36700000	38500000	p11.23	gneg
chr8	38500000	39900000	p11.22	gpos25
chr8	39900000	43200000	p11.21	gneg
chr8	43200000	45200000	p11.1	acen
chr8	45200000	47200000	q11.1	acen
chr8	47200000	51300000	q11.21	gneg
chr8	51300000	51700000	q11.22	gpos75
chr8	51700000	54600000	q11.23	gneg
chr8	54600000	60600000	q12.1	gpos50
chr8	60600000	61300000	q12.2	gneg
chr8	61300000	65100000	q12.3	gpos50
chr8	65100000	67100000	q13.1	gneg
chr8	67100000	69600000	q13.2	gpos50
chr8	69600000	72000000	q13.3	gneg
chr8	72000000	74600000	q21.11	gpos100
chr8	74600000	74700000	q21.12	gneg
chr8	74700000	83500000	q21.13	gpos75
chr8	83500000	85900000	q21.2	gneg
chr8	85900000	92300000	q21.3	gpos100
chr8	92300000	97900000	q22.1	gneg
chr8	97900000	100500000	q22.2	gpos25
chr8	100500000	105100000	q22.3	gneg
chr8	105100000	109500000	q23.1	gpos75
chr8	109500000	111100000	q23.2	gneg
chr8	111100000	116700000	q23.3	gpos100
chr8	116700000	118300000	q24.11	gneg
chr8	118300000	121500000	q24.12	gpos50
chr8	121500000	126300000	q24.13	gneg
chr8	126300000	130400000	q24.21	gpos50
chr8	130400000	135400000	q24.22	gneg
chr8	135400000	138900000	q24.23	gpos75
chr8	138900000	145138636	q24.3	gneg
chr8_KI270810v1_alt	0	374415		gneg
chr8_KI270811v1_alt	0	292436		gneg
chr8_KI270812v1_alt	0	282736		gneg
chr8_KI270813v1_alt	0	300230		gneg
chr8_KI270814v1_alt	0	141812		gneg
chr8_KI270815v1_alt	0	132244		gneg
chr8_KI270816v1_alt	0	305841		gneg
chr8_KI270817v1_alt	0	158983		gneg
chr8_KI270818v1_alt	0	145606		gneg
chr8_KI270819v1_alt	0	133535		gneg
chr8_KI270820v1_alt	0	36640		gneg
chr8_KI270821v1_alt	0	985506		gneg
chr8_KI270822v1_alt	0	624492		gneg
chr8_KI270900v1_alt	0	318687		gneg
chr8_KI270901v1_alt	0	136959		gneg
chr8_KI270926v1_alt	0	229282		gneg
chr9	0	2200000	p24.3	gneg
chr9	2200000	4600000	p24.2	gpos25
chr9	4600000	9000000	p24.1	gneg
chr9	9000000	14200000	p23	gpos75
chr9	14200000	16600000	p22.3	gneg
chr9	16600000	18500000	p22.2	gpos25
chr9	18500000	19900000	p22.1	gneg
chr9	19900000	25600000	p21.3	gpos100
chr9	25600000	28000000	p21.2	gneg
chr9	28000000	33200000	p21.1	gpos100
chr9	33200000	36300000	p13.3	gneg
chr9	36300000	37900000	p13.2	gpos25
chr9	37900000	39000000	p13.1	gneg
chr9	39000000	40000000	p12	gpos50
chr9	40000000	42200000	p11.2	gneg
chr9	42200000	43000000	p11.1	acen
chr9	43000000	45500000	q11	acen
chr9	45500000	61500000	q12	gvar
chr9	61500000	65000000	q13	gneg
chr9	65000000	69300000	q21.11	gpos25
chr9	69300000	71300000	q21.12	gneg
chr9	71300000	76600000	q21.13	gpos50
chr9	76600000	78500000	q21.2	gneg
chr9	78500000	81500000	q21.31	gpos50
chr9	81500000	84300000	q21.32	gneg
chr9	84300000	87800000	q21.33	gpos50
chr9	87800000	89200000	q22.1	gneg
chr9	89200000	91200000	q22.2	gpos25
chr9	91200000	93900000	q22.31	gneg
chr9	93900000	96500000	q22.32	gpos25
chr9	96500000	99800000	q22.33	gneg
chr9	99800000	105400000	q31.1	gpos100
chr9	105400000	108500000	q31.2	gneg
chr9	108500000	112100000	q31.3	gpos25
chr9	112100000	114900000	q32	gneg
chr9	114900000	119800000	q33.1	gpos75
chr9	119800000	123100000	q33.2	gneg
chr9	123100000	127500000	q33.3	gpos25
chr9	127500000	130600000	q34.11	gneg
chr9	130600000	131100000	q34.12	gpos25
chr9	131100000	133100000	q34.13	gneg
chr9	133100000	134500000	q34.2	gpos25
chr9	134500000	138394717	q34.3	gneg
chr9_GL383539v1_alt	0	162988		gneg
chr9_GL383540v1_alt	0	71551		gneg
chr9_GL383541v1_alt	0	171286		gneg
chr9_GL383542v1_alt	0	60032		gneg
chr9_KI270717v1_random	0	40062		gneg
chr9_KI270718v1_random	0	38054		gneg
chr9_KI270719v1_random	0	176845		gneg
chr9_KI270720v1_random	0	39050		gneg
chr9_KI270823v1_alt	0	439082		gneg
chrM	0	16569		gneg
chrUn_GL000195v1	0	182896		gneg
chrUn_GL000213v1	0	164239		gneg
chrUn_GL000214v1	0	137718		gneg
chrUn_GL000216v2	0	176608		gneg
chrUn_GL000218v1	0	161147		gneg
chrUn_GL000219v1	0	179198		gneg
chrUn_GL000220v1	0	161802		gneg
chrUn_GL000224v1	0	179693		gneg
chrUn_GL000226v1	0	15008		gneg
chrUn_KI270302v1	0	2274		gneg
chrUn_KI270303v1	0	1942		gneg
chrUn_KI270304v1	0	2165		gneg
chrUn_KI270305v1	0	1472		gneg
chrUn_KI270310v1	0	1201		gneg
chrUn_KI270311v1	0	12399		gneg
chrUn_KI270312v1	0	998		gneg
chrUn_KI270315v1	0	2276		gneg
chrUn_KI270316v1	0	1444		gneg
chrUn_KI270317v1	0	37690		gneg
chrUn_KI270320v1	0	4416		gneg
chrUn_KI270322v1	0	21476		gneg
chrUn_KI270329v1	0	1040		gneg
chrUn_KI270330v1	0	1652		gneg
chrUn_KI270333v1	0	2699		gneg
chrUn_KI270334v1	0	1368		gneg
chrUn_KI270335v1	0	1048		gneg
chrUn_KI270336v1	0	1026		gneg
chrUn_KI270337v1	0	1121		gneg
chrUn_KI270338v1	0	1428		gneg
chrUn_KI270340v1	0	1428		gneg
chrUn_KI270362v1	0	3530		gneg
chrUn_KI270363v1	0	1803		gneg
chrUn_KI270364v1	0	2855		gneg
chrUn_KI270366v1	0	8320		gneg
chrUn_KI270371v1	0	2805		gneg
chrUn_KI270372v1	0	1650		gneg
chrUn_KI270373v1	0	1451		gneg
chrUn_KI270374v1	0	2656		gneg
chrUn_KI270375v1	0	2378		gneg
chrUn_KI270376v1	0	1136		gneg
chrUn_KI270378v1	0	1048		gneg
chrUn_KI270379v1	0	1045		gneg
chrUn_KI270381v1	0	1930		gneg
chrUn_KI270382v1	0	4215		gneg
chrUn_KI270383v1	0	1750		gneg
chrUn_KI270384v1	0	1658		gneg
chrUn_KI270385v1	0	990		gneg
chrUn_KI270386v1	0	1788		gneg
chrUn_KI270387v1	0	1537		gneg
chrUn_KI270388v1	0	1216		gneg
chrUn_KI270389v1	0	1298		gneg
chrUn_KI270390v1	0	2387		gneg
chrUn_KI270391v1	0	1484		gneg
chrUn_KI270392v1	0	971		gneg
chrUn_KI270393v1	0	1308		gneg
chrUn_KI270394v1	0	970		gneg
chrUn_KI270395v1	0	1143		gneg
chrUn_KI270396v1	0	1880		gneg
chrUn_KI270411v1	0	2646		gneg
chrUn_KI270412v1	0	1179		gneg
chrUn_KI270414v1	0	2489		gneg
chrUn_KI270417v1	0	2043		gneg
chrUn_KI270418v1	0	2145		gneg
chrUn_KI270419v1	0	1029		gneg
chrUn_KI270420v1	0	2321		gneg
chrUn_KI270422v1	0	1445		gneg
chrUn_KI270423v1	0	981		gneg
chrUn_KI270424v1	0	2140		gneg
chrUn_KI270425v1	0	1884		gneg
chrUn_KI270429v1	0	1361		gneg
chrUn_KI270435v1	0	92983		gneg
chrUn_KI270438v1	0	112505		gneg
chrUn_KI270442v1	0	392061		gneg
chrUn_KI270448v1	0	7992		gneg
chrUn_KI270465v1	0	1774		gneg
chrUn_KI270466v1	0	1233		gneg
chrUn_KI270467v1	0	3920		gneg
chrUn_KI270468v1	0	4055		gneg
chrUn_KI270507v1	0	5353		gneg
chrUn_KI270508v1	0	1951		gneg
chrUn_KI270509v1	0	2318		gneg
chrUn_KI270510v1	0	2415		gneg
chrUn_KI270511v1	0	8127		gneg
chrUn_KI270512v1	0	22689		gneg
chrUn_KI270515v1	0	6361		gneg
chrUn_KI270516v1	0	1300		gneg
chrUn_KI270517v1	0	3253		gneg
chrUn_KI270518v1	0	2186		gneg
chrUn_KI270519v1	0	138126		gneg
chrUn_KI270521v1	0	7642		gneg
chrUn_KI270522v1	0	5674		gneg
chrUn_KI270528v1	0	2983		gneg
chrUn_KI270529v1	0	1899		gneg
chrUn_KI270530v1	0	2168		gneg
chrUn_KI270538v1	0	91309		gneg
chrUn_KI270539v1	0	993		gneg
chrUn_KI270544v1	0	1202		gneg
chrUn_KI270548v1	0	1599		gneg
chrUn_KI270579v1	0	31033		gneg
chrUn_KI270580v1	0	1553		gneg
chrUn_KI270581v1	0	7046		gneg
chrUn_KI270582v1	0	6504		gneg
chrUn_KI270583v1	0	1400		gneg
chrUn_KI270584v1	0	4513		gneg
chrUn_KI270587v1	0	2969		gneg
chrUn_KI270588v1	0	6158		gneg
chrUn_KI270589v1	0	44474		gneg
chrUn_KI270590v1	0	4685		gneg
chrUn_KI270591v1	0	5796		gneg
chrUn_KI270593v1	0	3041		gneg
chrUn_KI270741v1	0	157432		gneg
chrUn_KI270742v1	0	186739		gneg
chrUn_KI270743v1	0	210658		gneg
chrUn_KI270744v1	0	168472		gneg
chrUn_KI270745v1	0	41891		gneg
chrUn_KI270746v1	0	66486		gneg
chrUn_KI270747v1	0	198735		gneg
chrUn_KI270748v1	0	93321		gneg
chrUn_KI270749v1	0	158759		gneg
chrUn_KI270750v1	0	148850		gneg
chrUn_KI270751v1	0	150742		gneg
chrUn_KI270752v1	0	27745		gneg
chrUn_KI270753v1	0	62944		gneg
chrUn_KI270754v1	0	40191		gneg
chrUn_KI270755v1	0	36723		gneg
chrUn_KI270756v1	0	79590		gneg
chrUn_KI270757v1	0	71251		gneg
chrX	0	4400000	p22.33	gneg
chrX	4400000	6100000	p22.32	gpos50
chrX	6100000	9600000	p22.31	gneg
chrX	9600000	17400000	p22.2	gpos50
chrX	17400000	19200000	p22.13	gneg
chrX	19200000	21900000	p22.12	gpos50
chrX	21900000	24900000	p22.11	gneg
chrX	24900000	29300000	p21.3	gpos100
chrX	29300000	31500000	p21.2	gneg
chrX	31500000	37800000	p21.1	gpos100
chrX	37800000	42500000	p11.4	gneg
chrX	42500000	47600000	p11.3	gpos75
chrX	47600000	50100000	p11.23	gneg
chrX	50100000	54800000	p11.22	gpos25
chrX	54800000	58100000	p11.21	gneg
chrX	58100000	61000000	p11.1	acen
chrX	61000000	63800000	q11.1	acen
chrX	63800000	65400000	q11.2	gneg
chrX	65400000	68500000	q12	gpos50
chrX	68500000	73000000	q13.1	gneg
chrX	73000000	74700000	q13.2	gpos50
chrX	74700000	76800000	q13.3	gneg
chrX	76800000	85400000	q21.1	gpos100
chrX	85400000	87000000	q21.2	gneg
chrX	87000000	92700000	q21.31	gpos100
chrX	92700000	94300000	q21.32	gneg
chrX	94300000	99100000	q21.33	gpos75
chrX	99100000	103300000	q22.1	gneg
chrX	103300000	104500000	q22.2	gpos50
chrX	104500000	109400000	q22.3	gneg
chrX	109400000	117400000	q23	gpos75
chrX	117400000	121800000	q24	gneg
chrX	121800000	129500000	q25	gpos100
chrX	129500000	131300000	q26.1	gneg
chrX	131300000	134500000	q26.2	gpos25
chrX	134500000	138900000	q26.3	gneg
chrX	138900000	141200000	q27.1	gpos75
chrX	141200000	143000000	q27.2	gneg
chrX	143000000	148000000	q27.3	gpos100
chrX	148000000	156040895	q28	gneg
chrX_KI270880v1_alt	0	284869		gneg
chrX_KI270881v1_alt	0	144206		gneg
chrX_KI270913v1_alt	0	274009		gneg
chrY	0	300000	p11.32	gneg
chrY	300000	600000	p11.31	gpos50
chrY	600000	10300000	p11.2	gneg
chrY	10300000	10400000	p11.1	acen
chrY	10400000	10600000	q11.1	acen
chrY	10600000	12400000	q11.21	gneg
chrY	12400000	17100000	q11.221	gpos50
chrY	17100000	19600000	q11.222	gneg
chrY	19600000	23800000	q11.223	gpos50
chrY	23800000	26600000	q11.23	gneg
chrY	26600000	57227415	q12	gvar
chrY_KI270740v1_random	0	37240		gneg
